# High-fat diet promotes Acute Promyelocytic Leukemia through PPARδ-enhanced self-renewal of preleukemic progenitors

**DOI:** 10.1101/2022.03.14.483944

**Authors:** Luca Mazzarella, Paolo Falvo, Marta Adinolfi, Giulia Tini, Elena Gatti, Rossana Piccioni, Emanuele Bonetti, Elena Gavilan Dorronzoro, Margherita Bodini, Barbara Gallo, Stefania Orecchioni, Bruno Achutti Duso, Chiara Ronchini, Anna Giulia Sanarico, Rani Pallavi, Sophie Roerink, Francesco Bertolini, Myriam Alcalay, Gaetano Ivan Dellino, Pier Giuseppe Pelicci

**Affiliations:** IRCCS European Institute of Oncology, Milan, Italy; University of Seville, Department of Biochemistry and Molecular Biology, Seville, Spain; Wellcome Trust Sanger Institute, Hinxton Cambridgeshire UK; Department of Hemato-Oncology, Universita’ Statale di Milano

**Author notes:** Correspondence to: Luca Mazzarella MD, PhD, and Pier Giuseppe Pelicci MD PhD, Address: Department of Experimental Oncology, Via Adamello 16, 20141 Milan, Italy. These authors have contributed equally (Luca Mazzarella, Paolo Falvo).

## Abstract

Obesity is associated with a higher risk of developing many cancer types including acute promyelocytic leukaemia (APL), a subset of acute myeloid leukemias (AML) characterized by expression of the PML-RARα oncogene. The molecular mechanisms linking obesity and APL development are not known. To model clinical observations, we established a mouse model of diet-induced obesity using transgenic mice constitutively expressing PML-RARA α in the hematopoietic system (PML-RARα KI mice) fed either standard (SD) or high-fat (HFD) diets. HFD-fed PML-RARα KI mice developed leukaemia with reduced latency and increased penetrance, as compared to SD-fed mice. HFD leads to accumulation of DNA damage in hematopoietic stem cells (HSCs), but, surprisingly, this was not associated with mutational load gain, as shown by whole genome/exome sequencing of pre-leukemic and leukemic cells. Importantly, very few of the observed mutations were predicted to act as cancer drivers, suggesting the relevance of nongenetic mechanisms. HFD led to an expansion of hematopoietic progenitor cells with a concomitant reduction in long-term hematopoietic stem cells, and in the presence of PML-RARα this was also accompanied by an enhancement of *in vitro* and *in vivo* self-renewal. Interestingly, Linoleic Acid (LA), abundant in HFD, recapitulates the effect of HFD on the self-renewal of PML-RARα HPCs by activating the peroxisome proliferator-activated receptor delta (PPARδ), a central regulator of fatty acid metabolism involved in the promotion of cancer progression. Our findings have implications for dietary or pharmacological interventions aimed at counteracting the cancer-promoting effect of obesity.

**Key points:**

- high fat diet (HFD) promotes APL leukemogenesis in mouse models, reproducing the exquisite sensitivity to obesity observed in humans
- although HFD leads to DNA damage and mutations, the molecular mechanism is nongenetic and linked to the transcription factor PPARδ
