## supplementary table 8 for "High-fat diet promotes Acute Promyelocytic Leukemia through PPARδ-enhanced self-renewal of preleukemic progenitors"

Term	Overlap	P-value	Adjusted P-value	Old P-value	Old Adjusted P-value	Odds Ratio	Combined Score	Genes
Thermogenesis	10/232	0.008269863	0.948411571	0	0	2.558611243	12.26889239	CPT1A;NDUFA7;ATP5F1B;CREB1;NDUFB6;RPS6;RPS6KB2;ACSL3;SLC25A20;SMARCA2
Shigellosis	10/246	0.012146733	0.948411571	0	0	2.405094658	10.60813911	CYTH2;RRAGA;MYL7;CBX3;BNIP3;RPS6KB2;ELMO1;ITPR2;NOD1;ACTR3B
Glutamatergic synapse	6/114	0.015538934	0.948411571	0	0	3.137443802	13.06559149	DLG4;PLA2G4C;ITPR2;GNG8;SLC1A6;GLS
Fc gamma R-mediated phagocytosis	May-97	0.028424406	0.948411571	0	0	3.062899386	10.90547509	SPHK2;CFL2;PLA2G4C;RPS6KB2;ACTR3B
Adipocytokine signaling pathway	Apr-69	0.033359549	0.948411571	0	0	3.462953139	11.77546467	CPT1A;ACSL3;JAK2;ACACB
Fatty acid biosynthesis	Feb-18	0.03925025	0.948411571	0	0	7.011428571	22.7015856	ACSL3;ACACB
Fatty acid degradation	Mar-43	0.039746808	0.948411571	0	0	4.213753582	13.59030656	CPT1A;ACAA2;ACSL3
PPAR signaling pathway	Apr-74	0.04151453	0.948411571	0	0	3.214778325	10.22849807	CPT1A;PLIN2;ACSL3;ANGPTL4
Arginine biosynthesis	Feb-22	0.056611157	0.948411571	0	0	5.608	16.10364788	ASL;GLS
AMPK signaling pathway	5/120	0.061072494	0.948411571	0	0	2.447437664	6.842286055	TBC1D1;CPT1A;CREB1;RPS6KB2;ACACB
PD-L1 expression and PD-1 checkpoint pathway in cancer	Apr-89	0.072113204	0.948411571	0	0	2.645436105	6.956222156	CD274;IFNGR1;RPS6KB2;JAK2
Influenza A	6/172	0.084007357	0.948411571	0	0	2.03516958	5.040811605	XPO1;OAS1;DDX58;IFNGR1;OAS2;JAK2
D-Glutamine and D-glutamate metabolism	01-May	0.084964343	0.948411571	0	0	13.99145299	34.49625762	GLS
Choline metabolism in cancer	Apr-98	0.094717478	0.948411571	0	0	2.391049156	5.635360315	SLC44A2;PLA2G4C;RPS6KB2;GPCPD1
Apelin signaling pathway	5/137	0.094794936	0.948411571	0	0	2.130381626	5.019262821	SPHK2;RPS6;RPS6KB2;ITPR2;GNG8
Circadian rhythm	Feb-31	0.102922096	0.948411571	0	0	3.865812808	8.790019152	CREB1;BHLHE41
SNARE interactions in vesicular transport	Feb-33	0.114273574	0.948411571	0	0	3.616036866	7.843762278	STX16;STX11
Coronavirus disease	7/232	0.11644648	0.948411571	0	0	1.751510467	3.766314133	OAS1;DDX58;OAS2;RPS6;C5AR1;RPL37A;RPL18
Glucagon signaling pathway	4/107	0.120234112	0.948411571	0	0	2.181118179	4.620294277	CPT1A;CREB1;ITPR2;ACACB
Renin secretion	Mar-69	0.121804941	0.948411571	0	0	2.550403751	5.369452642	CREB1;PDE3A;ITPR2
Insulin resistance	4/108	0.123236284	0.948411571	0	0	2.160035367	4.522361844	CPT1A;CREB1;RPS6KB2;ACACB
Alanine, aspartate and glutamate metabolism	Feb-37	0.137845773	0.948411571	0	0	3.202122449	6.345389275	ASL;GLS
Cholinergic synapse	4/113	0.138713961	0.948411571	0	0	2.060423916	4.070040466	CREB1;ITPR2;GNG8;JAK2
Growth hormone synthesis, secretion and action	4/119	0.158249582	0.948411571	0	0	1.952323838	3.599268807	SOCS2;CREB1;ITPR2;JAK2
Synaptic vesicle cycle	Mar-78	0.158321347	0.948411571	0	0	2.243323782	4.134733932	NAPA;AP2S1;SLC1A6
Sulfur metabolism	01-Oct	0.162728658	0.948411571	0	0	6.216840772	11.28773837	SQOR
Ubiquinone and other terpenoid-quinone biosynthesis	01-Nov	0.177471984	0.948411571	0	0	5.594871795	9.673211724	COQ5
Vasopressin-regulated water reabsorption	Feb-44	0.181209208	0.948411571	0	0	2.667482993	4.556335886	CREB1;AQP3
Glycosphingolipid biosynthesis	Feb-45	0.187565158	0.948411571	0	0	2.605315615	4.360331722	FUT2;FUT1
Valine, leucine and isoleucine degradation	Feb-48	0.20680363	0.948411571	0	0	2.435031056	3.837573842	ACAA2;BCAT1
Bile secretion	Mar-90	0.211297254	0.948411571	0	0	1.932714159	3.004383577	SLCO1B3;SLCO1A2;SULT2A1
Tuberculosis	5/180	0.211710852	0.948411571	0	0	1.603375875	2.489295307	CREB1;IFNGR1;SPHK2;TLR6;JAK2
Cocaine addiction	Feb-49	0.213263551	0.948411571	0	0	2.383100304	3.682429864	CREB1;DLG4
Sphingolipid metabolism	Feb-49	0.213263551	0.948411571	0	0	2.383100304	3.682429864	CERS4;SPHK2
NOD-like receptor signaling pathway	5/181	0.214855814	0.948411571	0	0	1.594183914	2.451517066	OAS1;OAS2;CARD8;ITPR2;NOD1
Morphine addiction	Mar-91	0.215879959	0.948411571	0	0	1.910653816	2.929094912	PDE3A;PDE4A;GNG8
Autophagy	4/137	0.222072561	0.948411571	0	0	1.686543946	2.537828858	RRAGA;BNIP3;RPS6KB2;CFLAR
Insulin signaling pathway	4/137	0.222072561	0.948411571	0	0	1.686543946	2.537828858	SOCS2;RPS6;RPS6KB2;ACACB
Thiamine metabolism	Jan-15	0.233901354	0.948411571	0	0	3.995522996	5.80491883	TPK1
Aldosterone synthesis and secretion	Mar-98	0.24848509	0.948411571	0	0	1.769235409	2.463434612	CREB1;ITPR2;PRKD2
Glycerophospholipid metabolism	Mar-98	0.24848509	0.948411571	0	0	1.769235409	2.463434612	PLA2G4C;GPAT3;GPCPD1
Kaposi sarcoma-associated herpesvirus infection	5/193	0.253652907	0.948411571	0	0	1.491507756	2.046033121	CREB1;IFNGR1;ITPR2;GNG8;JAK2
Retrograde endocannabinoid signaling	4/148	0.263930435	0.948411571	0	0	1.556832695	2.073809683	NDUFA7;NDUFB6;ITPR2;GNG8
Legionellosis	Feb-57	0.265410655	0.948411571	0	0	2.035636364	2.700224842	VCP;BNIP3
Chagas disease	3/102	0.267442258	0.948411571	0	0	1.697403838	2.238623754	IFNGR1;TLR6;CFLAR
Spliceosome	4/150	0.271702053	0.948411571	0	0	1.535348764	2.000634989	RNU1-4;HNRNPM;HNRNPA1;SRSF8
Salmonella infection	6/249	0.275510773	0.948411571	0	0	1.384785556	1.785166592	CYTH2;MYL7;ELMO1;NOD1;TLR6;ACTR3B
VEGF signaling pathway	Feb-59	0.278491341	0.948411571	0	0	1.964010025	2.510728183	SPHK2;PLA2G4C
Long-term depression	Feb-60	0.285026645	0.948411571	0	0	1.930049261	2.422544973	PLA2G4C;ITPR2
Parathyroid hormone synthesis, secretion and action	3/106	0.286560246	0.948411571	0	0	1.631151417	2.038623615	CREB1;ITPR2;PDE4A
Oxytocin signaling pathway	4/154	0.287358864	0.948411571	0	0	1.494099617	1.863177252	CACNB1;RGS2;PLA2G4C;ITPR2
Th17 cell differentiation	3/107	0.291358115	0.948411571	0	0	1.615384615	1.992095753	IFNGR1;AHR;JAK2
Huntington disease	7/306	0.294466127	0.948411571	0	0	1.313004702	1.605268128	NDUFA7;REST;ATP5F1B;CREB1;NDUFB6;DLG4;AP2S1
Hepatitis C	4/157	0.299185061	0.948411571	0	0	1.464578168	1.767296171	OAS1;DDX58;OAS2;CFLAR
HIF-1 signaling pathway	3/109	0.300969842	0.948411571	0	0	1.584743472	1.902873136	IFNGR1;RPS6;RPS6KB2
Necroptosis	4/159	0.307101624	0.948411571	0	0	1.445532073	1.706561284	IFNGR1;PLA2G4C;CFLAR;JAK2
Pantothenate and CoA biosynthesis	Jan-21	0.311388925	0.948411571	0	0	2.796011396	3.262141688	BCAT1
Cortisol synthesis and secretion	Feb-65	0.317579557	0.948411571	0	0	1.776417234	2.037598383	CREB1;ITPR2
JAK-STAT signaling pathway	4/162	0.319015523	0.948411571	0	0	1.417867016	1.619935065	SOCS2;IFNGR1;IFNK;JAK2
Serotonergic synapse	3/113	0.320234033	0.948411571	0	0	1.526803855	1.738576432	PLA2G4C;ITPR2;GNG8
Proximal tubule bicarbonate reclamation	Jan-23	0.335440318	0.948411571	0	0	2.541569542	2.776184948	GLS
Mitophagy	Feb-68	0.336952848	0.948411571	0	0	1.695411255	1.844289176	BNIP3;TAX1BP1
Regulation of actin cytoskeleton	5/218	0.338828447	0.948411571	0	0	1.314756937	1.422910625	MYL7;CFL2;ACTR3B;ARHGAP35;SSH1
cGMP-PKG signaling pathway	4/167	0.33894509	0.948411571	0	0	1.374021578	1.486577526	RGS2;CREB1;PDE3A;ITPR2
Sphingolipid signaling pathway	3/119	0.34913784	0.948411571	0	0	1.447386622	1.523068266	CERS4;SPHK2;S1PR5
Central carbon metabolism in cancer	Feb-70	0.349777505	0.948411571	0	0	1.645378151	1.728400686	SLC1A5;GLS
Prolactin signaling pathway	Feb-70	0.349777505	0.948411571	0	0	1.645378151	1.728400686	SOCS2;JAK2
RIG-I-like receptor signaling pathway	Feb-70	0.349777505	0.948411571	0	0	1.645378151	1.728400686	DDX58;IFNK
alpha-Linolenic acid metabolism	Jan-25	0.35865396	0.948411571	0	0	2.329534663	2.388698447	PLA2G4C
Glycosylphosphatidylinositol (GPI)-anchor biosynthesis	Jan-26	0.369955758	0.948411571	0	0	2.236239316	2.223653431	PGAP1
Platelet activation	3/124	0.373130964	0.948411571	0	0	1.387222051	1.367559303	PLA2G4C;ITPR2;ARHGAP35
Fatty acid elongation	Jan-27	0.381058952	0.948411571	0	0	2.150120535	2.074438843	ACAA2
Thyroid hormone synthesis	Feb-75	0.3814461	0.948411571	0	0	1.532289628	1.476798867	CREB1;ITPR2
Pertussis	Feb-76	0.387703254	0.948411571	0	0	1.511505792	1.432174471	CFL2;NOD1
Bacterial invasion of epithelial cells	Feb-77	0.393932454	0.948411571	0	0	1.49127619	1.389236841	ELMO1;ACTR3B
Leishmaniasis	Feb-77	0.393932454	0.948411571	0	0	1.49127619	1.389236841	IFNGR1;JAK2
Purine metabolism	3/129	0.396950811	0.948411571	0	0	1.331832446	1.230537145	PDE3A;AK3;PDE4A
Linoleic acid metabolism	Jan-29	0.402683384	0.948411571	0	0	1.996336996	1.81587746	PLA2G4C
Dopaminergic synapse	3/132	0.411128301	0.948411571	0	0	1.300659692	1.156091297	CREB1;ITPR2;GNG8
Chemical carcinogenesis	5/239	0.411989844	0.948411571	0	0	1.195472795	1.060093367	CREB1;RPS6KB2;AHR;JAK2;SULT2A1
RNA transport	4/186	0.414623066	0.948411571	0	0	1.229379816	1.082328097	RNU1-4;XPO1;EIF3G;EIF2S2
Oxidative phosphorylation	3/133	0.415831725	0.948411571	0	0	1.290588495	1.132458634	NDUFA7;ATP5F1B;NDUFB6
Peroxisome	Feb-82	0.424627177	0.948411571	0	0	1.397714286	1.197203401	ACSL3;FAR2
Yersinia infection	3/137	0.434519642	0.948411571	0	0	1.251806868	1.043398712	ELMO1;ACTR3B;SKAP2
Measles	3/139	0.443781342	0.948411571	0	0	1.233271532	1.001938541	OAS1;DDX58;OAS2
Propanoate metabolism	Jan-34	0.453505183	0.948411571	0	0	1.693430027	1.33907739	ACACB
Endocytosis	5/252	0.456799786	0.948411571	0	0	1.131794794	0.886772639	EHD2;CYTH2;RUFY2;AP2S1;ACTR3B
Spinocerebellar ataxia	3/143	0.462122127	0.948411571	0	0	1.197789603	0.924605032	ITPR2;VLDLR;SLC1A6
GABAergic synapse	Feb-89	0.466194816	0.948411571	0	0	1.284794745	0.980493257	GNG8;GLS
Th1 and Th2 cell differentiation	Feb-92	0.483460052	0.948411571	0	0	1.241777778	0.902507435	IFNGR1;JAK2
Cell adhesion molecules	3/148	0.484671929	0.948411571	0	0	1.1561901	0.837408893	CD274;SELPLG;PDCD1LG2
Phospholipase D signaling pathway	3/148	0.484671929	0.948411571	0	0	1.1561901	0.837408893	CYTH2;SPHK2;PLA2G4C
Proteoglycans in cancer	4/205	0.488277667	0.948411571	0	0	1.112083262	0.79722029	SHH;RPS6;RPS6KB2;ITPR2
GnRH signaling pathway	Feb-93	0.489138142	0.948411571	0	0	1.228069074	0.878204881	PLA2G4C;ITPR2
Staphylococcus aureus infection	Feb-95	0.500376347	0.948411571	0	0	1.201536098	0.831937311	SELPLG;C5AR1
mTOR signaling pathway	3/154	0.511120111	0.948411571	0	0	1.109907209	0.744914962	RRAGA;RPS6;RPS6KB2
Circadian entrainment	Feb-97	0.511454832	0.948411571	0	0	1.176120301	0.78858396	CREB1;GNG8
Human immunodeficiency virus 1 infection	4/212	0.514481751	0.948411571	0	0	1.074270557	0.71395505	CFL2;RPS6KB2;ITPR2;GNG8
Herpes simplex virus 1 infection	9/498	0.515176709	0.948411571	0	0	1.028045574	0.681846409	OAS1;IFNGR1;DDX58;OAS2;ZNF317;JAK2;ZNF25;SRSF8;SRPK1
Cushing syndrome	3/155	0.515458786	0.948411571	0	0	1.102548635	0.730656696	CREB1;ITPR2;AHR
Inflammatory mediator regulation of TRP channels	Feb-98	0.516933365	0.948411571	0	0	1.163809524	0.767929589	PLA2G4C;ITPR2
Ferroptosis	Jan-41	0.517492909	0.948411571	0	0	1.396581197	0.92001107	ACSL3
Prion disease	5/273	0.526906946	0.948411571	0	0	1.0419803	0.667629411	NDUFA7;ATP5F1B;CREB1;NDUFB6;ITPR2
Ribosome	3/158	0.528350252	0.948411571	0	0	1.08104261	0.689700708	RPS6;RPL37A;RPL18
Porphyrin and chlorophyll metabolism	Jan-43	0.534362349	0.948411571	0	0	1.329941663	0.833449324	BLVRA
Longevity regulating pathway	2/102	0.538436387	0.948411571	0	0	1.117028571	0.691536661	CREB1;RPS6KB2
Protein digestion and absorption	2/103	0.543708214	0.948411571	0	0	1.105912306	0.673879422	COL5A3;SLC1A5
Hepatitis B	3/162	0.545238899	0.948411571	0	0	1.053630318	0.639059696	CREB1;DDX58;JAK2
NF-kappa B signaling pathway	2/104	0.548938082	0.948411571	0	0	1.095014006	0.656756142	DDX58;CFLAR
ABC transporters	Jan-45	0.550643613	0.948411571	0	0	1.269360269	0.757385992	ABCA13
Basal transcription factors	Jan-45	0.550643613	0.948411571	0	0	1.269360269	0.757385992	CDK7
Type II diabetes mellitus	Jan-46	0.558570099	0.948411571	0	0	1.241088952	0.722779372	SOCS2
Human cytomegalovirus infection	4/225	0.561419662	0.948411571	0	0	1.010402039	0.58329155	CREB1;RPS6KB2;ITPR2;GNG8
Nucleotide excision repair	Jan-47	0.566357154	0.948411571	0	0	1.214046823	0.690222509	CDK7
Pyruvate metabolism	Jan-47	0.566357154	0.948411571	0	0	1.214046823	0.690222509	ACACB
Ribosome biogenesis in eukaryotes	2/108	0.569435041	0.948411571	0	0	1.053477089	0.593224079	RBM28;XPO1
Hepatocellular carcinoma	3/168	0.569900629	0.948411571	0	0	1.015003907	0.570729865	RPS6KB2;KEAP1;SMARCA2
Amino sugar and nucleotide sugar metabolism	Jan-48	0.574007223	0.948411571	0	0	1.188155422	0.659560875	CMAS
Ether lipid metabolism	Jan-49	0.581522712	0.948411571	0	0	1.16334283	0.630654257	PLA2G4C
Protein processing in endoplasmic reticulum	3/171	0.58191862	0.948411571	0	0	0.996725338	0.539651686	DNAJA1;VCP;BAG1
Arginine and proline metabolism	Jan-50	0.588905979	0.948411571	0	0	1.139542997	0.603375182	LAP3
Cholesterol metabolism	Jan-50	0.588905979	0.948411571	0	0	1.139542997	0.603375182	ANGPTL4
Cysteine and methionine metabolism	Jan-50	0.588905979	0.948411571	0	0	1.139542997	0.603375182	BCAT1
Vibrio cholerae infection	Jan-50	0.588905979	0.948411571	0	0	1.139542997	0.603375182	KDELR1
TNF signaling pathway	2/112	0.589251072	0.948411571	0	0	1.014961039	0.536815854	CREB1;CFLAR
Toxoplasmosis	2/112	0.589251072	0.948411571	0	0	1.014961039	0.536815854	IFNGR1;JAK2
Ovarian steroidogenesis	Jan-51	0.596159345	0.948411571	0	0	1.116695157	0.577607544	PLA2G4C
Leukocyte transendothelial migration	2/114	0.598902583	0.948411571	0	0	0.996734694	0.510982348	MYL7;ARHGAP35
Endocrine and other factor-regulated calcium reabsorption	Jan-53	0.61028545	0.948411571	0	0	1.073635766	0.530191919	AP2S1
Fanconi anemia pathway	Jan-54	0.617162628	0.948411571	0	0	1.053324733	0.508358439	FANCG
Axon guidance	3/182	0.624129048	0.948411571	0	0	0.934945815	0.440731704	SHH;CFL2;SSH1
Hedgehog signaling pathway	Jan-56	0.630556043	0.948411571	0	0	1.014918415	0.468032916	SHH
Glutathione metabolism	Jan-57	0.637076491	0.948411571	0	0	0.996743997	0.449397531	LAP3
Parkinson disease	4/249	0.641137731	0.948411571	0	0	0.910297912	0.404637414	NDUFA7;ATP5F1B;NDUFB6;ITPR2
Osteoclast differentiation	2/127	0.657482236	0.948411571	0	0	0.89248	0.374250362	CREB1;IFNGR1
Chemokine signaling pathway	3/192	0.659898992	0.948411571	0	0	0.885022968	0.367876167	ELMO1;GNG8;JAK2
Arachidonic acid metabolism	Jan-61	0.662030638	0.948411571	0	0	0.930104463	0.383615487	PLA2G4C
Glycerolipid metabolism	Jan-61	0.662030638	0.948411571	0	0	0.930104463	0.383615487	GPAT3
Steroid hormone biosynthesis	Jan-61	0.662030638	0.948411571	0	0	0.930104463	0.383615487	SULT2B1
Oocyte meiosis	2/129	0.665862156	0.948411571	0	0	0.878335208	0.357194866	SLK;ITPR2
Relaxin signaling pathway	2/129	0.665862156	0.948411571	0	0	0.878335208	0.357194866	CREB1;GNG8
Basal cell carcinoma	Jan-63	0.673858471	0.948411571	0	0	0.90000919	0.355265285	SHH
Cytosolic DNA-sensing pathway	Jan-63	0.673858471	0.948411571	0	0	0.90000919	0.355265285	DDX58
Lysine degradation	Jan-63	0.673858471	0.948411571	0	0	0.90000919	0.355265285	KMT5A
Pathogenic Escherichia coli infection	3/197	0.676840219	0.948411571	0	0	0.861991552	0.336452584	CYTH2;ACTR3B;MYO1F
GnRH secretion	Jan-64	0.679616676	0.948411571	0	0	0.885678108	0.342072224	ITPR2
Vascular smooth muscle contraction	2/133	0.682126112	0.948411571	0	0	0.85134133	0.325672728	PLA2G4C;ITPR2
Inflammatory bowel disease	Jan-65	0.6852735	0.948411571	0	0	0.871794872	0.329483757	IFNGR1
Epstein-Barr virus infection	3/202	0.693151819	0.948411571	0	0	0.840117493	0.307908295	OAS1;DDX58;OAS2
Acute myeloid leukemia	Jan-67	0.696290094	0.948411571	0	0	0.845290512	0.305985786	RPS6KB2
Long-term potentiation	Jan-67	0.696290094	0.948411571	0	0	0.845290512	0.305985786	ITPR2
Diabetic cardiomyopathy	3/203	0.696338814	0.948411571	0	0	0.835873926	0.302518602	NDUFA7;ATP5F1B;NDUFB6
Estrogen signaling pathway	2/137	0.697738281	0.948411571	0	0	0.82594709	0.29726761	CREB1;ITPR2
Fc epsilon RI signaling pathway	Jan-68	0.701653331	0.948411571	0	0	0.832631713	0.295014595	PLA2G4C
Amphetamine addiction	Jan-69	0.706922121	0.948411571	0	0	0.820345232	0.284524253	CREB1
Ubiquitin mediated proteolysis	2/140	0.709027226	0.948411571	0	0	0.807867495	0.277794409	KEAP1;SAE1
Epithelial cell signaling in Helicobacter pylori infection	Jan-70	0.712098124	0.948411571	0	0	0.808414881	0.274488835	NOD1
Apoptosis	2/142	0.71635631	0.948411571	0	0	0.796244898	0.265609459	ITPR2;CFLAR
Neuroactive ligand-receptor interaction	5/341	0.719828869	0.948411571	0	0	0.828187183	0.272259727	P2RY11;NPY4R;NPY4R2;C5AR1;S1PR5
Signaling pathways regulating pluripotency of stem cells	2/143	0.719962465	0.948411571	0	0	0.790557244	0.259742485	REST;JAK2
Lipid and atherosclerosis	3/215	0.732644472	0.948411571	0	0	0.788073742	0.245165585	VLDLR;TLR6;JAK2
cAMP signaling pathway	3/216	0.735510218	0.948411571	0	0	0.784333508	0.240940074	CREB1;PDE3A;PDE4A
Gastric cancer	2/149	0.740796931	0.948411571	0	0	0.758056365	0.227438695	SHH;RPS6KB2
Gastric acid secretion	Jan-76	0.741294885	0.948411571	0	0	0.74351377	0.222575886	ITPR2
Metabolism of xenobiotics by cytochrome P450	Jan-76	0.741294885	0.948411571	0	0	0.74351377	0.222575886	SULT2A1
Pancreatic cancer	Jan-76	0.741294885	0.948411571	0	0	0.74351377	0.222575886	RPS6KB2
Adrenergic signaling in cardiomyocytes	2/150	0.744137895	0.948411571	0	0	0.752895753	0.222502467	CACNB1;CREB1
Arrhythmogenic right ventricular cardiomyopathy	Jan-77	0.745865437	0.948411571	0	0	0.733693207	0.21512624	CACNB1
PI3K-Akt signaling pathway	5/354	0.749498107	0.948411571	0	0	0.79680107	0.229758773	CREB1;RPS6;RPS6KB2;GNG8;JAK2
Antigen processing and presentation	Jan-78	0.750355466	0.948411571	0	0	0.724127724	0.207975442	CREB1
Non-alcoholic fatty liver disease	2/155	0.760294708	0.948411571	0	0	0.728104575	0.199536438	NDUFA7;NDUFB6
Amyotrophic lateral sclerosis	5/364	0.770694032	0.948411571	0	0	0.774204683	0.201652317	VCP;NDUFA7;ATP5F1B;NDUFB6;HNRNPA1
Complement and coagulation cascades	Jan-85	0.779646778	0.948411571	0	0	0.66354633	0.165166177	C5AR1
ErbB signaling pathway	Jan-85	0.779646778	0.948411571	0	0	0.66354633	0.165166177	RPS6KB2
Colorectal cancer	Jan-86	0.78354152	0.948411571	0	0	0.655706385	0.159947262	RPS6KB2
Insulin secretion	Jan-86	0.78354152	0.948411571	0	0	0.655706385	0.159947262	CREB1
Cardiac muscle contraction	Jan-87	0.787367614	0.948411571	0	0	0.648048764	0.154922558	CACNB1
Olfactory transduction	6/440	0.789673665	0.948411571	0	0	0.767720625	0.181286095	OR7G2;OR7G1;RGS2;OR2Z1;OR7C2;OR7A17
Gap junction	Jan-88	0.791126267	0.948411571	0	0	0.640567181	0.150083413	ITPR2
Hypertrophic cardiomyopathy	Jan-90	0.798445969	0.948411571	0	0	0.62610839	0.140929472	CACNB1
Tight junction	2/169	0.800912902	0.948411571	0	0	0.666586826	0.147984325	SYMPK;ACTR3B
Salivary secretion	Jan-93	0.808948679	0.948411571	0	0	0.60559891	0.128398961	ITPR2
TGF-beta signaling pathway	Jan-94	0.812326862	0.948411571	0	0	0.599056459	0.124515371	RPS6KB2
Dilated cardiomyopathy	Jan-96	0.818905575	0.948411571	0	0	0.586384765	0.117151757	CACNB1
Phosphatidylinositol signaling system	Jan-97	0.822108181	0.948411571	0	0	0.580246914	0.113660672	ITPR2
Prostate cancer	Jan-97	0.822108181	0.948411571	0	0	0.580246914	0.113660672	CREB1
mRNA surveillance pathway	Jan-98	0.825254306	0.948411571	0	0	0.574235615	0.110289811	SYMPK
AGE-RAGE signaling pathway in diabetic complications	1/100	0.831381074	0.948411571	0	0	0.56257734	0.103889479	JAK2
Melanogenesis	1/101	0.834363651	0.948411571	0	0	0.556923077	0.100850939	CREB1
Pancreatic secretion	1/102	0.837293617	0.948411571	0	0	0.551380779	0.097914459	ITPR2
Alcoholism	2/186	0.841955314	0.948411571	0	0	0.60447205	0.103986322	CREB1;GNG8
C-type lectin receptor signaling pathway	1/104	0.842999406	0.948411571	0	0	0.540619036	0.092331799	ITPR2
Toll-like receptor signaling pathway	1/104	0.842999406	0.948411571	0	0	0.540619036	0.092331799	TLR6
Pathways of neurodegeneration	6/475	0.845118784	0.948411571	0	0	0.709133934	0.119331703	VCP;NDUFA7;ATP5F1B;NDUFB6;DLG4;ITPR2
Neutrophil extracellular trap formation	2/189	0.8483498	0.948411571	0	0	0.594682964	0.097802885	SELPLG;C5AR1
Transcriptional misregulation in cancer	2/192	0.854508574	0.950422802	0	0	0.585203008	0.092010733	LMO2;MLLT3
Focal adhesion	2/201	0.871641699	0.964557819	0	0	0.558478105	0.076721955	MYL7;ARHGAP35
Thyroid hormone signaling pathway	1/121	0.884106221	0.969800394	0	0	0.46362773	0.057108766	SLCO1C1
Cell cycle	1/124	0.890154493	0.969800394	0	0	0.452250249	0.052623949	CDK7
Alzheimer disease	4/369	0.892108016	0.969800394	0	0	0.607242954	0.069327749	NDUFA7;ATP5F1B;NDUFB6;ITPR2
Human T-cell leukemia virus 1 infection	2/219	0.900473718	0.969800394	0	0	0.511678736	0.053641482	XPO1;CREB1
FoxO signaling pathway	1/131	0.903071009	0.969800394	0	0	0.427744905	0.043610343	BNIP3
Natural killer cell mediated cytotoxicity	1/131	0.903071009	0.969800394	0	0	0.427744905	0.043610343	IFNGR1
Pathways in cancer	6/531	0.908710797	0.970859018	0	0	0.63164327	0.060466194	SHH;IFNGR1;RPS6KB2;KEAP1;GNG8;JAK2
Fluid shear stress and atherosclerosis	1/139	0.915988179	0.970859018	0	0	0.402782939	0.035344936	KEAP1
Ras signaling pathway	2/232	0.917417238	0.970859018	0	0	0.482434783	0.041582456	PLA2G4C;GNG8
Calcium signaling pathway	2/240	0.926458063	0.971764495	0	0	0.466026411	0.035598126	SPHK2;ITPR2
Breast cancer	1/147	0.927188142	0.971764495	0	0	0.380556531	0.028769608	RPS6KB2
Phagosome	1/152	0.933418589	0.973613648	0	0	0.367860984	0.025346185	TLR6
Cellular senescence	1/156	0.938017843	0.973751856	0	0	0.358294274	0.022925928	ITPR2
Hippo signaling pathway	1/163	0.945317214	0.975012065	0	0	0.342689318	0.019271042	DLG4
Wnt signaling pathway	1/166	0.948176871	0.975012065	0	0	0.336406803	0.017901626	SFRP4
MAPK signaling pathway	2/294	0.967005566	0.980949607	0	0	0.378786693	0.012708683	CACNB1;PLA2G4C
Cytokine-cytokine receptor interaction	2/295	0.967500621	0.980949607	0	0	0.377474403	0.012471457	IFNGR1;IFNK
Viral carcinogenesis	1/203	0.973298409	0.980949607	0	0	0.274265888	0.007422884	CREB1
MicroRNAs in cancer	2/310	0.974121934	0.980949607	0	0	0.358812616	0.009407634	GLS;FOXP1
Rap1 signaling pathway	1/210	0.976449838	0.980949607	0	0	0.264984528	0.006315085	PRKD2
Human papillomavirus infection	2/331	0.981247858	0.981247858	0	0	0.335544941	0.00635193	CREB1;RPS6KB2
