## supplementary table 5 for "High-fat diet promotes Acute Promyelocytic Leukemia through PPARδ-enhanced self-renewal of preleukemic progenitors"

### Sheet: gsea_report_for_NB4_BSA_1642524
NAME	GS<br> follow link to MSigDB	GS DETAILS	SIZE	ES	NES	NOM p-val	FDR q-val	FWER p-val	RANK AT MAX	LEADING EDGE
KEGG_TERPENOID_BACKBONE_BIOSYNTHESIS	KEGG_TERPENOID_BACKBONE_BIOSYNTHESIS	Details ...	15	-0.926457	-1.81612	0	0.00107826	0.001	367	tags=47%, list=2%, signal=47%
KEGG_STEROID_BIOSYNTHESIS	KEGG_STEROID_BIOSYNTHESIS	Details ...	16	-0.889075	-1.71747	0	0.0226371	0.043	1118	tags=75%, list=5%, signal=79%
KEGG_TRYPTOPHAN_METABOLISM	KEGG_TRYPTOPHAN_METABOLISM	Details ...	38	-0.709128	-1.6213	0.00801282	0.0875014	0.219	1608	tags=24%, list=8%, signal=26%
KEGG_CYTOSOLIC_DNA_SENSING_PATHWAY	KEGG_CYTOSOLIC_DNA_SENSING_PATHWAY	Details ...	54	-0.660217	-1.61433	0.00145349	0.0736377	0.239	2341	tags=22%, list=11%, signal=25%
KEGG_BIOSYNTHESIS_OF_UNSATURATED_FATTY_ACIDS	KEGG_BIOSYNTHESIS_OF_UNSATURATED_FATTY_ACIDS	Details ...	20	-0.75644	-1.5568	0.0154374	0.147894	0.515	148	tags=20%, list=1%, signal=20%
KEGG_GLYCINE_SERINE_AND_THREONINE_METABOLISM	KEGG_GLYCINE_SERINE_AND_THREONINE_METABOLISM	Details ...	31	-0.696286	-1.53998	0.00647249	0.15276	0.595	3763	tags=48%, list=18%, signal=59%
KEGG_CYTOKINE_CYTOKINE_RECEPTOR_INTERACTION	KEGG_CYTOKINE_CYTOKINE_RECEPTOR_INTERACTION	Details ...	258	-0.52685	-1.53315	0	0.14374	0.621	2224	tags=26%, list=11%, signal=29%
KEGG_PHENYLALANINE_METABOLISM	KEGG_PHENYLALANINE_METABOLISM	Details ...	17	-0.764545	-1.52202	0.0186441	0.145178	0.681	1853	tags=41%, list=9%, signal=45%
KEGG_RIG_I_LIKE_RECEPTOR_SIGNALING_PATHWAY	KEGG_RIG_I_LIKE_RECEPTOR_SIGNALING_PATHWAY	Details ...	68	-0.579953	-1.45721	0.0181543	0.272708	0.904	2497	tags=21%, list=12%, signal=23%
KEGG_PPAR_SIGNALING_PATHWAY	KEGG_PPAR_SIGNALING_PATHWAY	Details ...	69	-0.557517	-1.41056	0.0271084	0.404055	0.98	1899	tags=23%, list=9%, signal=25%
KEGG_INTESTINAL_IMMUNE_NETWORK_FOR_IGA_PRODUCTION	KEGG_INTESTINAL_IMMUNE_NETWORK_FOR_IGA_PRODUCTION	Details ...	48	-0.590661	-1.39245	0.0496124	0.440151	0.992	2274	tags=23%, list=11%, signal=26%
KEGG_GRAFT_VERSUS_HOST_DISEASE	KEGG_GRAFT_VERSUS_HOST_DISEASE	Details ...	41	-0.598619	-1.39181	0.0541796	0.405883	0.992	3481	tags=39%, list=17%, signal=47%
KEGG_TOLL_LIKE_RECEPTOR_SIGNALING_PATHWAY	KEGG_TOLL_LIKE_RECEPTOR_SIGNALING_PATHWAY	Details ...	101	-0.522213	-1.37859	0.0324859	0.423436	0.995	2545	tags=23%, list=12%, signal=26%
KEGG_FOCAL_ADHESION	KEGG_FOCAL_ADHESION	Details ...	197	-0.486609	-1.37721	0.010101	0.398318	0.995	2040	tags=18%, list=10%, signal=20%
KEGG_AUTOIMMUNE_THYROID_DISEASE	KEGG_AUTOIMMUNE_THYROID_DISEASE	Details ...	52	-0.577001	-1.37008	0.0515152	0.396766	0.995	3552	tags=33%, list=17%, signal=39%
KEGG_AXON_GUIDANCE	KEGG_AXON_GUIDANCE	Details ...	127	-0.501884	-1.36491	0.0282258	0.390133	0.997	2401	tags=20%, list=12%, signal=22%
KEGG_PYRUVATE_METABOLISM	KEGG_PYRUVATE_METABOLISM	Details ...	39	-0.592145	-1.36193	0.0625	0.377182	0.997	3698	tags=33%, list=18%, signal=40%
KEGG_MAPK_SIGNALING_PATHWAY	KEGG_MAPK_SIGNALING_PATHWAY	Details ...	265	-0.458004	-1.33768	0.0113065	0.438634	1	2425	tags=19%, list=12%, signal=21%
KEGG_ALPHA_LINOLENIC_ACID_METABOLISM	KEGG_ALPHA_LINOLENIC_ACID_METABOLISM	Details ...	19	-0.656798	-1.31221	0.109797	0.507468	1	1406	tags=16%, list=7%, signal=17%
KEGG_JAK_STAT_SIGNALING_PATHWAY	KEGG_JAK_STAT_SIGNALING_PATHWAY	Details ...	151	-0.473756	-1.30815	0.046729	0.49791	1	2786	tags=18%, list=13%, signal=20%
KEGG_ECM_RECEPTOR_INTERACTION	KEGG_ECM_RECEPTOR_INTERACTION		84	-0.507005	-1.30793	0.0584046	0.474914	1	2276	tags=26%, list=11%, signal=29%
KEGG_LEISHMANIA_INFECTION	KEGG_LEISHMANIA_INFECTION		72	-0.511474	-1.29421	0.0837139	0.504523	1	2624	tags=25%, list=13%, signal=29%
KEGG_FRUCTOSE_AND_MANNOSE_METABOLISM	KEGG_FRUCTOSE_AND_MANNOSE_METABOLISM		32	-0.581982	-1.28294	0.134328	0.525555	1	2849	tags=31%, list=14%, signal=36%
KEGG_BLADDER_CANCER	KEGG_BLADDER_CANCER		40	-0.557666	-1.28148	0.111635	0.50922	1	5262	tags=45%, list=25%, signal=60%
KEGG_PROSTATE_CANCER	KEGG_PROSTATE_CANCER		89	-0.490933	-1.27605	0.0715308	0.50842	1	2682	tags=21%, list=13%, signal=24%
KEGG_GLYCOLYSIS_GLUCONEOGENESIS	KEGG_GLYCOLYSIS_GLUCONEOGENESIS		60	-0.508222	-1.26939	0.100457	0.513716	1	1908	tags=18%, list=9%, signal=20%
KEGG_P53_SIGNALING_PATHWAY	KEGG_P53_SIGNALING_PATHWAY		65	-0.51727	-1.26759	0.112444	0.502655	1	2488	tags=20%, list=12%, signal=23%
KEGG_PRION_DISEASES	KEGG_PRION_DISEASES		35	-0.561819	-1.26656	0.133127	0.488116	1	1468	tags=17%, list=7%, signal=18%
KEGG_NATURAL_KILLER_CELL_MEDIATED_CYTOTOXICITY	KEGG_NATURAL_KILLER_CELL_MEDIATED_CYTOTOXICITY		136	-0.454422	-1.24329	0.0902873	0.553391	1	3019	tags=18%, list=15%, signal=21%
KEGG_PENTOSE_PHOSPHATE_PATHWAY	KEGG_PENTOSE_PHOSPHATE_PATHWAY		26	-0.571091	-1.22803	0.172819	0.593724	1	4686	tags=50%, list=23%, signal=64%
KEGG_GLIOMA	KEGG_GLIOMA		65	-0.491411	-1.21926	0.147103	0.60785	1	1591	tags=15%, list=8%, signal=17%
KEGG_PATHWAYS_IN_CANCER	KEGG_PATHWAYS_IN_CANCER		321	-0.405658	-1.18863	0.0857814	0.712713	1	2870	tags=18%, list=14%, signal=21%
KEGG_NOD_LIKE_RECEPTOR_SIGNALING_PATHWAY	KEGG_NOD_LIKE_RECEPTOR_SIGNALING_PATHWAY		60	-0.487652	-1.17532	0.209726	0.747076	1	2598	tags=23%, list=13%, signal=27%
KEGG_TYPE_I_DIABETES_MELLITUS	KEGG_TYPE_I_DIABETES_MELLITUS		43	-0.503948	-1.16764	0.23503	0.758009	1	3481	tags=37%, list=17%, signal=45%
KEGG_VALINE_LEUCINE_AND_ISOLEUCINE_DEGRADATION	KEGG_VALINE_LEUCINE_AND_ISOLEUCINE_DEGRADATION		43	-0.501436	-1.16434	0.222052	0.751581	1	235	tags=7%, list=1%, signal=7%
KEGG_NEUROACTIVE_LIGAND_RECEPTOR_INTERACTION	KEGG_NEUROACTIVE_LIGAND_RECEPTOR_INTERACTION		270	-0.397033	-1.15654	0.131547	0.762572	1	3267	tags=22%, list=16%, signal=26%
KEGG_CELL_ADHESION_MOLECULES_CAMS	KEGG_CELL_ADHESION_MOLECULES_CAMS		130	-0.427101	-1.1552	0.178718	0.748167	1	3618	tags=29%, list=17%, signal=35%
KEGG_SELENOAMINO_ACID_METABOLISM	KEGG_SELENOAMINO_ACID_METABOLISM		24	-0.548354	-1.15162	0.249191	0.742467	1	2459	tags=25%, list=12%, signal=28%
KEGG_MELANOMA	KEGG_MELANOMA		71	-0.454189	-1.14632	0.22741	0.745318	1	4920	tags=32%, list=24%, signal=42%
KEGG_ADIPOCYTOKINE_SIGNALING_PATHWAY	KEGG_ADIPOCYTOKINE_SIGNALING_PATHWAY		66	-0.455802	-1.13845	0.249626	0.759503	1	2421	tags=17%, list=12%, signal=19%
KEGG_TYROSINE_METABOLISM	KEGG_TYROSINE_METABOLISM		40	-0.491372	-1.13407	0.267628	0.757689	1	2459	tags=28%, list=12%, signal=31%
KEGG_PROXIMAL_TUBULE_BICARBONATE_RECLAMATION	KEGG_PROXIMAL_TUBULE_BICARBONATE_RECLAMATION		23	-0.537274	-1.12983	0.288303	0.756208	1	3694	tags=35%, list=18%, signal=42%
KEGG_THYROID_CANCER	KEGG_THYROID_CANCER		29	-0.506302	-1.12461	0.299517	0.75836	1	2021	tags=21%, list=10%, signal=23%
KEGG_ANTIGEN_PROCESSING_AND_PRESENTATION	KEGG_ANTIGEN_PROCESSING_AND_PRESENTATION		87	-0.435249	-1.11345	0.257598	0.785697	1	3336	tags=21%, list=16%, signal=25%
KEGG_ALLOGRAFT_REJECTION	KEGG_ALLOGRAFT_REJECTION		37	-0.491927	-1.10984	0.307927	0.782304	1	3552	tags=43%, list=17%, signal=52%
KEGG_NON_SMALL_CELL_LUNG_CANCER	KEGG_NON_SMALL_CELL_LUNG_CANCER		54	-0.45602	-1.1095	0.270062	0.766799	1	5262	tags=46%, list=25%, signal=62%
KEGG_SMALL_CELL_LUNG_CANCER	KEGG_SMALL_CELL_LUNG_CANCER		84	-0.429334	-1.1069	0.272328	0.76014	1	4386	tags=32%, list=21%, signal=41%
KEGG_LEUKOCYTE_TRANSENDOTHELIAL_MIGRATION	KEGG_LEUKOCYTE_TRANSENDOTHELIAL_MIGRATION		115	-0.412657	-1.10538	0.260163	0.750162	1	3432	tags=23%, list=17%, signal=28%
KEGG_CHEMOKINE_SIGNALING_PATHWAY	KEGG_CHEMOKINE_SIGNALING_PATHWAY		185	-0.394614	-1.10476	0.238156	0.737087	1	2606	tags=18%, list=13%, signal=21%
KEGG_GAP_JUNCTION	KEGG_GAP_JUNCTION		87	-0.425062	-1.102	0.26676	0.732652	1	3265	tags=22%, list=16%, signal=26%
KEGG_PEROXISOME	KEGG_PEROXISOME		78	-0.43389	-1.09807	0.298119	0.732592	1	3665	tags=24%, list=18%, signal=29%
KEGG_BUTANOATE_METABOLISM	KEGG_BUTANOATE_METABOLISM		34	-0.47942	-1.09616	0.323383	0.724845	1	3640	tags=26%, list=18%, signal=32%
KEGG_HEDGEHOG_SIGNALING_PATHWAY	KEGG_HEDGEHOG_SIGNALING_PATHWAY		56	-0.445564	-1.0894	0.279762	0.734795	1	2828	tags=23%, list=14%, signal=27%
KEGG_REGULATION_OF_ACTIN_CYTOSKELETON	KEGG_REGULATION_OF_ACTIN_CYTOSKELETON		211	-0.380502	-1.08384	0.259823	0.741657	1	2391	tags=16%, list=12%, signal=17%
KEGG_BASAL_CELL_CARCINOMA	KEGG_BASAL_CELL_CARCINOMA		55	-0.446197	-1.08076	0.333333	0.739035	1	2206	tags=22%, list=11%, signal=24%
KEGG_HISTIDINE_METABOLISM	KEGG_HISTIDINE_METABOLISM		27	-0.499894	-1.07758	0.355932	0.736604	1	3644	tags=37%, list=18%, signal=45%
KEGG_APOPTOSIS	KEGG_APOPTOSIS		86	-0.40624	-1.05709	0.362687	0.793339	1	2745	tags=20%, list=13%, signal=23%
KEGG_ENDOCYTOSIS	KEGG_ENDOCYTOSIS		176	-0.377713	-1.0543	0.336815	0.790173	1	4042	tags=25%, list=19%, signal=31%
KEGG_ALDOSTERONE_REGULATED_SODIUM_REABSORPTION	KEGG_ALDOSTERONE_REGULATED_SODIUM_REABSORPTION		42	-0.451438	-1.05427	0.386076	0.77687	1	2358	tags=19%, list=11%, signal=21%
KEGG_REGULATION_OF_AUTOPHAGY	KEGG_REGULATION_OF_AUTOPHAGY		34	-0.468134	-1.05342	0.36248	0.766876	1	74	tags=3%, list=0%, signal=3%
KEGG_RETINOL_METABOLISM	KEGG_RETINOL_METABOLISM		63	-0.420732	-1.0482	0.371642	0.772633	1	2815	tags=16%, list=14%, signal=18%
KEGG_GLYCEROLIPID_METABOLISM	KEGG_GLYCEROLIPID_METABOLISM		43	-0.450585	-1.04355	0.397218	0.774064	1	1906	tags=9%, list=9%, signal=10%
KEGG_SYSTEMIC_LUPUS_ERYTHEMATOSUS	KEGG_SYSTEMIC_LUPUS_ERYTHEMATOSUS		57	-0.427013	-1.03791	0.409985	0.78067	1	1651	tags=16%, list=8%, signal=17%
KEGG_FATTY_ACID_METABOLISM	KEGG_FATTY_ACID_METABOLISM		42	-0.435357	-1.03738	0.396226	0.769946	1	1713	tags=10%, list=8%, signal=10%
KEGG_NOTCH_SIGNALING_PATHWAY	KEGG_NOTCH_SIGNALING_PATHWAY		47	-0.435757	-1.02661	0.411498	0.792948	1	4121	tags=36%, list=20%, signal=45%
KEGG_PROPANOATE_METABOLISM	KEGG_PROPANOATE_METABOLISM		31	-0.45484	-1.01873	0.423333	0.807192	1	818	tags=10%, list=4%, signal=10%
KEGG_LYSINE_DEGRADATION	KEGG_LYSINE_DEGRADATION		39	-0.443312	-1.01858	0.440625	0.795541	1	404	tags=5%, list=2%, signal=5%
KEGG_GLYCOSAMINOGLYCAN_DEGRADATION	KEGG_GLYCOSAMINOGLYCAN_DEGRADATION		21	-0.489072	-1.00547	0.482353	0.825327	1	2861	tags=24%, list=14%, signal=28%
KEGG_DRUG_METABOLISM_CYTOCHROME_P450	KEGG_DRUG_METABOLISM_CYTOCHROME_P450		72	-0.394849	-1.00034	0.458027	0.829715	1	2576	tags=13%, list=12%, signal=14%
KEGG_TYPE_II_DIABETES_MELLITUS	KEGG_TYPE_II_DIABETES_MELLITUS		46	-0.417579	-0.990374	0.472561	0.850424	1	1908	tags=17%, list=9%, signal=19%
KEGG_TIGHT_JUNCTION	KEGG_TIGHT_JUNCTION		127	-0.362497	-0.987188	0.501397	0.848251	1	3779	tags=22%, list=18%, signal=27%
KEGG_WNT_SIGNALING_PATHWAY	KEGG_WNT_SIGNALING_PATHWAY		150	-0.355091	-0.985298	0.49281	0.842292	1	2968	tags=19%, list=14%, signal=22%
KEGG_INSULIN_SIGNALING_PATHWAY	KEGG_INSULIN_SIGNALING_PATHWAY		136	-0.361462	-0.981861	0.514247	0.841732	1	2487	tags=13%, list=12%, signal=15%
KEGG_LINOLEIC_ACID_METABOLISM	KEGG_LINOLEIC_ACID_METABOLISM		29	-0.447336	-0.971386	0.520408	0.863672	1	1406	tags=14%, list=7%, signal=15%
KEGG_MELANOGENESIS	KEGG_MELANOGENESIS		101	-0.368187	-0.968046	0.530583	0.861409	1	2206	tags=20%, list=11%, signal=22%
KEGG_MATURITY_ONSET_DIABETES_OF_THE_YOUNG	KEGG_MATURITY_ONSET_DIABETES_OF_THE_YOUNG		25	-0.451676	-0.962299	0.51602	0.867359	1	1984	tags=24%, list=10%, signal=27%
KEGG_TASTE_TRANSDUCTION	KEGG_TASTE_TRANSDUCTION		50	-0.401316	-0.959549	0.534776	0.863683	1	2054	tags=24%, list=10%, signal=27%
KEGG_ENDOMETRIAL_CANCER	KEGG_ENDOMETRIAL_CANCER		52	-0.397117	-0.957829	0.524887	0.857862	1	4920	tags=37%, list=24%, signal=48%
KEGG_ERBB_SIGNALING_PATHWAY	KEGG_ERBB_SIGNALING_PATHWAY		86	-0.368554	-0.956739	0.542424	0.849992	1	2003	tags=13%, list=10%, signal=14%
KEGG_NITROGEN_METABOLISM	KEGG_NITROGEN_METABOLISM		23	-0.463188	-0.955073	0.534805	0.844407	1	3537	tags=39%, list=17%, signal=47%
KEGG_INOSITOL_PHOSPHATE_METABOLISM	KEGG_INOSITOL_PHOSPHATE_METABOLISM		54	-0.395287	-0.953289	0.539216	0.839156	1	3583	tags=22%, list=17%, signal=27%
KEGG_GALACTOSE_METABOLISM	KEGG_GALACTOSE_METABOLISM		25	-0.441646	-0.944474	0.544839	0.85351	1	2439	tags=16%, list=12%, signal=18%
KEGG_EPITHELIAL_CELL_SIGNALING_IN_HELICOBACTER_PYLORI_INFECTION	KEGG_EPITHELIAL_CELL_SIGNALING_IN_HELICOBACTER_PYLORI_INFECTION		67	-0.378916	-0.94295	0.577912	0.847273	1	4588	tags=27%, list=22%, signal=34%
KEGG_VASOPRESSIN_REGULATED_WATER_REABSORPTION	KEGG_VASOPRESSIN_REGULATED_WATER_REABSORPTION		44	-0.400665	-0.942351	0.552426	0.838683	1	4736	tags=34%, list=23%, signal=44%
KEGG_ARACHIDONIC_ACID_METABOLISM	KEGG_ARACHIDONIC_ACID_METABOLISM		58	-0.386894	-0.940294	0.562687	0.83483	1	1695	tags=14%, list=8%, signal=15%
KEGG_HEMATOPOIETIC_CELL_LINEAGE	KEGG_HEMATOPOIETIC_CELL_LINEAGE		87	-0.359756	-0.936088	0.58153	0.836237	1	2495	tags=18%, list=12%, signal=21%
KEGG_ABC_TRANSPORTERS	KEGG_ABC_TRANSPORTERS		44	-0.388172	-0.926451	0.614516	0.853239	1	2945	tags=25%, list=14%, signal=29%
KEGG_B_CELL_RECEPTOR_SIGNALING_PATHWAY	KEGG_B_CELL_RECEPTOR_SIGNALING_PATHWAY		74	-0.362769	-0.924427	0.61527	0.848759	1	1075	tags=12%, list=5%, signal=13%
KEGG_NICOTINATE_AND_NICOTINAMIDE_METABOLISM	KEGG_NICOTINATE_AND_NICOTINAMIDE_METABOLISM		22	-0.439996	-0.913987	0.595779	0.866813	1	3851	tags=36%, list=19%, signal=45%
KEGG_CALCIUM_SIGNALING_PATHWAY	KEGG_CALCIUM_SIGNALING_PATHWAY		176	-0.31515	-0.891134	0.730117	0.917121	1	3152	tags=23%, list=15%, signal=27%
KEGG_PRIMARY_BILE_ACID_BIOSYNTHESIS	KEGG_PRIMARY_BILE_ACID_BIOSYNTHESIS		16	-0.440401	-0.888942	0.646048	0.91313	1	3059	tags=31%, list=15%, signal=37%
KEGG_PRIMARY_IMMUNODEFICIENCY	KEGG_PRIMARY_IMMUNODEFICIENCY		35	-0.392951	-0.87954	0.667721	0.927348	1	1994	tags=14%, list=10%, signal=16%
KEGG_HOMOLOGOUS_RECOMBINATION	KEGG_HOMOLOGOUS_RECOMBINATION		26	-0.405516	-0.866589	0.663522	0.949414	1	5509	tags=46%, list=27%, signal=63%
KEGG_AMYOTROPHIC_LATERAL_SCLEROSIS_ALS	KEGG_AMYOTROPHIC_LATERAL_SCLEROSIS_ALS		52	-0.361628	-0.86398	0.701835	0.946014	1	3503	tags=15%, list=17%, signal=18%
KEGG_PHOSPHATIDYLINOSITOL_SIGNALING_SYSTEM	KEGG_PHOSPHATIDYLINOSITOL_SIGNALING_SYSTEM		76	-0.337999	-0.849933	0.759943	0.97015	1	3583	tags=20%, list=17%, signal=24%
KEGG_ASTHMA	KEGG_ASTHMA		30	-0.385159	-0.84594	0.708674	0.96945	1	3552	tags=27%, list=17%, signal=32%
KEGG_CHRONIC_MYELOID_LEUKEMIA	KEGG_CHRONIC_MYELOID_LEUKEMIA		73	-0.322007	-0.821293	0.807471	1	1	5341	tags=36%, list=26%, signal=48%
KEGG_ADHERENS_JUNCTION	KEGG_ADHERENS_JUNCTION		68	-0.327202	-0.815222	0.811178	1	1	4558	tags=26%, list=22%, signal=34%
KEGG_VEGF_SIGNALING_PATHWAY	KEGG_VEGF_SIGNALING_PATHWAY		75	-0.325869	-0.813261	0.824128	1	1	2040	tags=12%, list=10%, signal=13%
KEGG_SNARE_INTERACTIONS_IN_VESICULAR_TRANSPORT	KEGG_SNARE_INTERACTIONS_IN_VESICULAR_TRANSPORT		38	-0.348622	-0.807638	0.757009	1	1	5113	tags=32%, list=25%, signal=42%
KEGG_ACUTE_MYELOID_LEUKEMIA	KEGG_ACUTE_MYELOID_LEUKEMIA		57	-0.330097	-0.8062	0.835799	1	1	4920	tags=30%, list=24%, signal=39%
KEGG_COLORECTAL_CANCER	KEGG_COLORECTAL_CANCER		62	-0.326184	-0.80451	0.818049	1	1	4920	tags=31%, list=24%, signal=40%
KEGG_CYSTEINE_AND_METHIONINE_METABOLISM	KEGG_CYSTEINE_AND_METHIONINE_METABOLISM		34	-0.356023	-0.798089	0.788274	1	1	1551	tags=9%, list=7%, signal=10%
KEGG_GLYCEROPHOSPHOLIPID_METABOLISM	KEGG_GLYCEROPHOSPHOLIPID_METABOLISM		70	-0.316489	-0.792831	0.863836	1	1	2044	tags=14%, list=10%, signal=16%
KEGG_VIBRIO_CHOLERAE_INFECTION	KEGG_VIBRIO_CHOLERAE_INFECTION		53	-0.331646	-0.791776	0.83153	0.999199	1	1702	tags=9%, list=8%, signal=10%
KEGG_FC_GAMMA_R_MEDIATED_PHAGOCYTOSIS	KEGG_FC_GAMMA_R_MEDIATED_PHAGOCYTOSIS		93	-0.305662	-0.791447	0.888728	0.990405	1	2182	tags=10%, list=11%, signal=11%
KEGG_GLUTATHIONE_METABOLISM	KEGG_GLUTATHIONE_METABOLISM		50	-0.326629	-0.784246	0.842266	0.993861	1	2415	tags=14%, list=12%, signal=16%
KEGG_LONG_TERM_DEPRESSION	KEGG_LONG_TERM_DEPRESSION		68	-0.30842	-0.778265	0.882353	0.995043	1	3265	tags=15%, list=16%, signal=17%
KEGG_ALANINE_ASPARTATE_AND_GLUTAMATE_METABOLISM	KEGG_ALANINE_ASPARTATE_AND_GLUTAMATE_METABOLISM		30	-0.355204	-0.773486	0.812298	0.993616	1	3537	tags=27%, list=17%, signal=32%
KEGG_NEUROTROPHIN_SIGNALING_PATHWAY	KEGG_NEUROTROPHIN_SIGNALING_PATHWAY		125	-0.280704	-0.766511	0.956698	0.996443	1	4058	tags=18%, list=20%, signal=23%
KEGG_T_CELL_RECEPTOR_SIGNALING_PATHWAY	KEGG_T_CELL_RECEPTOR_SIGNALING_PATHWAY		106	-0.278769	-0.74204	0.959441	1	1	3318	tags=17%, list=16%, signal=20%
KEGG_ONE_CARBON_POOL_BY_FOLATE	KEGG_ONE_CARBON_POOL_BY_FOLATE		17	-0.380239	-0.740482	0.852941	1	1	427	tags=6%, list=2%, signal=6%
KEGG_OOCYTE_MEIOSIS	KEGG_OOCYTE_MEIOSIS		111	-0.272464	-0.731893	0.984701	1	1	2488	tags=10%, list=12%, signal=11%
KEGG_GLYCOSPHINGOLIPID_BIOSYNTHESIS_LACTO_AND_NEOLACTO_SERIES	KEGG_GLYCOSPHINGOLIPID_BIOSYNTHESIS_LACTO_AND_NEOLACTO_SERIES		25	-0.335778	-0.708862	0.8928	1	1	1420	tags=8%, list=7%, signal=9%
KEGG_RENAL_CELL_CARCINOMA	KEGG_RENAL_CELL_CARCINOMA		66	-0.284291	-0.704378	0.968796	1	1	1898	tags=9%, list=9%, signal=10%
KEGG_GLYCOSAMINOGLYCAN_BIOSYNTHESIS_CHONDROITIN_SULFATE	KEGG_GLYCOSAMINOGLYCAN_BIOSYNTHESIS_CHONDROITIN_SULFATE		22	-0.317409	-0.666176	0.942529	1	1	5043	tags=41%, list=24%, signal=54%
KEGG_NUCLEOTIDE_EXCISION_REPAIR	KEGG_NUCLEOTIDE_EXCISION_REPAIR		44	-0.265894	-0.618017	0.984663	1	1	5164	tags=36%, list=25%, signal=48%
KEGG_OTHER_GLYCAN_DEGRADATION	KEGG_OTHER_GLYCAN_DEGRADATION		16	-0.300659	-0.588209	0.980322	1	1	4030	tags=31%, list=19%, signal=39%
KEGG_PANCREATIC_CANCER	KEGG_PANCREATIC_CANCER		69	-0.236629	-0.587959	0.998569	1	1	5339	tags=32%, list=26%, signal=43%
KEGG_BASE_EXCISION_REPAIR	KEGG_BASE_EXCISION_REPAIR		33	-0.261961	-0.58068	0.988618	1	1	4859	tags=39%, list=23%, signal=51%
KEGG_CITRATE_CYCLE_TCA_CYCLE	KEGG_CITRATE_CYCLE_TCA_CYCLE		30	-0.256907	-0.568059	0.9922	1	1	4981	tags=30%, list=24%, signal=39%
KEGG_MTOR_SIGNALING_PATHWAY	KEGG_MTOR_SIGNALING_PATHWAY		51	-0.227609	-0.546583	0.996992	1	1	4497	tags=18%, list=22%, signal=22%
KEGG_MISMATCH_REPAIR	KEGG_MISMATCH_REPAIR		23	-0.253559	-0.529803	0.998317	1	1	5317	tags=35%, list=26%, signal=47%
KEGG_DORSO_VENTRAL_AXIS_FORMATION	KEGG_DORSO_VENTRAL_AXIS_FORMATION		24	-0.235611	-0.496359	0.998374	0.999681	1	5535	tags=33%, list=27%, signal=45%
KEGG_RENIN_ANGIOTENSIN_SYSTEM	KEGG_RENIN_ANGIOTENSIN_SYSTEM	Details ...	17	0.793625	1.65327	0.00712589	0.182021	0.183	4041	tags=41%, list=19%, signal=51%
KEGG_PENTOSE_AND_GLUCURONATE_INTERCONVERSIONS	KEGG_PENTOSE_AND_GLUCURONATE_INTERCONVERSIONS	Details ...	27	0.703225	1.63175	0.00487805	0.113284	0.229	3498	tags=22%, list=17%, signal=27%
KEGG_OXIDATIVE_PHOSPHORYLATION	KEGG_OXIDATIVE_PHOSPHORYLATION	Details ...	101	0.507193	1.48358	0	0.360804	0.707	5707	tags=52%, list=27%, signal=72%
KEGG_HUNTINGTONS_DISEASE	KEGG_HUNTINGTONS_DISEASE	Details ...	160	0.444469	1.38573	0.011811	0.604206	0.929	5503	tags=47%, list=26%, signal=63%
KEGG_OLFACTORY_TRANSDUCTION	KEGG_OLFACTORY_TRANSDUCTION	Details ...	386	0.393085	1.32278	0	0.756562	0.984	920	tags=2%, list=4%, signal=2%
KEGG_UBIQUITIN_MEDIATED_PROTEOLYSIS	KEGG_UBIQUITIN_MEDIATED_PROTEOLYSIS	Details ...	131	0.428765	1.31376	0.0238908	0.666483	0.987	5664	tags=44%, list=27%, signal=60%
KEGG_RNA_POLYMERASE	KEGG_RNA_POLYMERASE	Details ...	28	0.543233	1.26372	0.136919	0.794942	0.999	4675	tags=57%, list=22%, signal=74%
KEGG_PROTEASOME	KEGG_PROTEASOME	Details ...	43	0.490756	1.25517	0.104938	0.7363	0.999	6571	tags=74%, list=32%, signal=109%
KEGG_METABOLISM_OF_XENOBIOTICS_BY_CYTOCHROME_P450	KEGG_METABOLISM_OF_XENOBIOTICS_BY_CYTOCHROME_P450	Details ...	70	0.442707	1.2357	0.0949555	0.733259	0.999	1854	tags=16%, list=9%, signal=17%
KEGG_N_GLYCAN_BIOSYNTHESIS	KEGG_N_GLYCAN_BIOSYNTHESIS	Details ...	46	0.474466	1.231	0.140212	0.679968	0.999	5746	tags=65%, list=28%, signal=90%
KEGG_SPHINGOLIPID_METABOLISM	KEGG_SPHINGOLIPID_METABOLISM	Details ...	36	0.500931	1.22913	0.155738	0.625391	0.999	2299	tags=33%, list=11%, signal=37%
KEGG_RIBOSOME	KEGG_RIBOSOME	Details ...	87	0.422797	1.21802	0.101695	0.612473	0.999	3886	tags=36%, list=19%, signal=44%
KEGG_HYPERTROPHIC_CARDIOMYOPATHY_HCM	KEGG_HYPERTROPHIC_CARDIOMYOPATHY_HCM	Details ...	83	0.420281	1.19041	0.132013	0.667254	0.999	1831	tags=22%, list=9%, signal=24%
KEGG_PROTEIN_EXPORT	KEGG_PROTEIN_EXPORT	Details ...	22	0.512659	1.12819	0.313107	0.874419	1	4594	tags=41%, list=22%, signal=52%
KEGG_STEROID_HORMONE_BIOSYNTHESIS	KEGG_STEROID_HORMONE_BIOSYNTHESIS	Details ...	55	0.409291	1.11328	0.247678	0.881093	1	1854	tags=15%, list=9%, signal=16%
KEGG_ALZHEIMERS_DISEASE	KEGG_ALZHEIMERS_DISEASE	Details ...	144	0.359579	1.0891	0.224	0.93421	1	5505	tags=47%, list=26%, signal=64%
KEGG_DILATED_CARDIOMYOPATHY	KEGG_DILATED_CARDIOMYOPATHY	Details ...	90	0.379868	1.07836	0.280702	0.927163	1	1831	tags=21%, list=9%, signal=23%
KEGG_ARRHYTHMOGENIC_RIGHT_VENTRICULAR_CARDIOMYOPATHY_ARVC	KEGG_ARRHYTHMOGENIC_RIGHT_VENTRICULAR_CARDIOMYOPATHY_ARVC	Details ...	74	0.381016	1.07126	0.279503	0.907806	1	1831	tags=22%, list=9%, signal=24%
KEGG_COMPLEMENT_AND_COAGULATION_CASCADES	KEGG_COMPLEMENT_AND_COAGULATION_CASCADES	Details ...	69	0.379535	1.06634	0.286585	0.879796	1	1061	tags=13%, list=5%, signal=14%
KEGG_TGF_BETA_SIGNALING_PATHWAY	KEGG_TGF_BETA_SIGNALING_PATHWAY	Details ...	86	0.364428	1.04645	0.34106	0.918573	1	4274	tags=37%, list=21%, signal=47%
KEGG_GLYCOSAMINOGLYCAN_BIOSYNTHESIS_HEPARAN_SULFATE	KEGG_GLYCOSAMINOGLYCAN_BIOSYNTHESIS_HEPARAN_SULFATE		26	0.4385	1.01366	0.420398	1	1	2910	tags=23%, list=14%, signal=27%
KEGG_BASAL_TRANSCRIPTION_FACTORS	KEGG_BASAL_TRANSCRIPTION_FACTORS		35	0.407424	1.00288	0.431122	1	1	3607	tags=29%, list=17%, signal=35%
KEGG_VASCULAR_SMOOTH_MUSCLE_CONTRACTION	KEGG_VASCULAR_SMOOTH_MUSCLE_CONTRACTION		112	0.339744	0.996531	0.457249	1	1	2950	tags=21%, list=14%, signal=24%
KEGG_CARDIAC_MUSCLE_CONTRACTION	KEGG_CARDIAC_MUSCLE_CONTRACTION		73	0.345197	0.981252	0.481159	1	1	2950	tags=25%, list=14%, signal=29%
KEGG_PATHOGENIC_ESCHERICHIA_COLI_INFECTION	KEGG_PATHOGENIC_ESCHERICHIA_COLI_INFECTION		55	0.365026	0.977542	0.476562	1	1	3166	tags=29%, list=15%, signal=34%
KEGG_PORPHYRIN_AND_CHLOROPHYLL_METABOLISM	KEGG_PORPHYRIN_AND_CHLOROPHYLL_METABOLISM		40	0.379026	0.965143	0.507979	1	1	3525	tags=23%, list=17%, signal=27%
KEGG_CELL_CYCLE	KEGG_CELL_CYCLE		125	0.311513	0.94657	0.55	1	1	5027	tags=36%, list=24%, signal=47%
KEGG_ARGININE_AND_PROLINE_METABOLISM	KEGG_ARGININE_AND_PROLINE_METABOLISM		51	0.352402	0.915941	0.595376	1	1	2750	tags=20%, list=13%, signal=23%
KEGG_LYSOSOME	KEGG_LYSOSOME		119	0.309571	0.915522	0.69403	1	1	5239	tags=46%, list=25%, signal=61%
KEGG_PURINE_METABOLISM	KEGG_PURINE_METABOLISM		149	0.300435	0.905526	0.752137	1	1	4422	tags=36%, list=21%, signal=46%
KEGG_PROGESTERONE_MEDIATED_OOCYTE_MATURATION	KEGG_PROGESTERONE_MEDIATED_OOCYTE_MATURATION		85	0.315139	0.902863	0.690141	1	1	5171	tags=38%, list=25%, signal=50%
KEGG_PARKINSONS_DISEASE	KEGG_PARKINSONS_DISEASE		99	0.310481	0.902298	0.690476	1	1	5695	tags=48%, list=27%, signal=66%
KEGG_VIRAL_MYOCARDITIS	KEGG_VIRAL_MYOCARDITIS		70	0.319536	0.872514	0.758621	1	1	1197	tags=10%, list=6%, signal=11%
KEGG_AMINOACYL_TRNA_BIOSYNTHESIS	KEGG_AMINOACYL_TRNA_BIOSYNTHESIS		22	0.390768	0.871101	0.660465	1	1	6413	tags=50%, list=31%, signal=72%
KEGG_GLYCOSPHINGOLIPID_BIOSYNTHESIS_GANGLIO_SERIES	KEGG_GLYCOSPHINGOLIPID_BIOSYNTHESIS_GANGLIO_SERIES		15	0.429139	0.869683	0.654788	1	1	2856	tags=20%, list=14%, signal=23%
KEGG_FC_EPSILON_RI_SIGNALING_PATHWAY	KEGG_FC_EPSILON_RI_SIGNALING_PATHWAY		79	0.305283	0.85924	0.810458	1	1	4865	tags=33%, list=23%, signal=43%
KEGG_SPLICEOSOME	KEGG_SPLICEOSOME		123	0.287154	0.856046	0.869565	1	1	6164	tags=49%, list=30%, signal=69%
KEGG_LONG_TERM_POTENTIATION	KEGG_LONG_TERM_POTENTIATION		69	0.303852	0.829482	0.853211	1	1	5505	tags=43%, list=26%, signal=59%
KEGG_O_GLYCAN_BIOSYNTHESIS	KEGG_O_GLYCAN_BIOSYNTHESIS		26	0.360347	0.821157	0.752604	1	1	3831	tags=35%, list=18%, signal=42%
KEGG_PYRIMIDINE_METABOLISM	KEGG_PYRIMIDINE_METABOLISM		95	0.276433	0.81018	0.92459	1	1	5090	tags=42%, list=24%, signal=56%
KEGG_STARCH_AND_SUCROSE_METABOLISM	KEGG_STARCH_AND_SUCROSE_METABOLISM		51	0.301578	0.802341	0.874233	1	1	2550	tags=10%, list=12%, signal=11%
KEGG_DRUG_METABOLISM_OTHER_ENZYMES	KEGG_DRUG_METABOLISM_OTHER_ENZYMES		51	0.302668	0.785807	0.918605	1	1	2474	tags=10%, list=12%, signal=11%
KEGG_GNRH_SIGNALING_PATHWAY	KEGG_GNRH_SIGNALING_PATHWAY		101	0.263019	0.76392	0.979167	1	1	4574	tags=34%, list=22%, signal=43%
KEGG_PANTOTHENATE_AND_COA_BIOSYNTHESIS	KEGG_PANTOTHENATE_AND_COA_BIOSYNTHESIS		16	0.369213	0.756108	0.807601	1	1	4073	tags=31%, list=20%, signal=39%
KEGG_ASCORBATE_AND_ALDARATE_METABOLISM	KEGG_ASCORBATE_AND_ALDARATE_METABOLISM		25	0.330322	0.748009	0.869681	1	1	2153	tags=8%, list=10%, signal=9%
KEGG_ETHER_LIPID_METABOLISM	KEGG_ETHER_LIPID_METABOLISM		30	0.31256	0.733632	0.911227	1	1	5269	tags=30%, list=25%, signal=40%
KEGG_BETA_ALANINE_METABOLISM	KEGG_BETA_ALANINE_METABOLISM		22	0.328738	0.717944	0.87013	1	1	2945	tags=27%, list=14%, signal=32%
KEGG_GLYCOSYLPHOSPHATIDYLINOSITOL_GPI_ANCHOR_BIOSYNTHESIS	KEGG_GLYCOSYLPHOSPHATIDYLINOSITOL_GPI_ANCHOR_BIOSYNTHESIS		25	0.305883	0.697356	0.925659	1	1	3730	tags=32%, list=18%, signal=39%
KEGG_GLYOXYLATE_AND_DICARBOXYLATE_METABOLISM	KEGG_GLYOXYLATE_AND_DICARBOXYLATE_METABOLISM		16	0.304257	0.60977	0.968599	1	1	6318	tags=50%, list=30%, signal=72%
KEGG_AMINO_SUGAR_AND_NUCLEOTIDE_SUGAR_METABOLISM	KEGG_AMINO_SUGAR_AND_NUCLEOTIDE_SUGAR_METABOLISM		42	0.226731	0.566562	1	1	1	4906	tags=36%, list=24%, signal=47%
KEGG_DNA_REPLICATION	KEGG_DNA_REPLICATION		36	0.226376	0.564074	1	1	1	5381	tags=28%, list=26%, signal=37%
KEGG_RNA_DEGRADATION	KEGG_RNA_DEGRADATION		53	0.209875	0.553294	1	0.998472	1	6193	tags=43%, list=30%, signal=62%
