## supplementary table 6 for "High-fat diet promotes Acute Promyelocytic Leukemia through PPARδ-enhanced self-renewal of preleukemic progenitors"

### Sheet: Sheet1
Term	Overlap	P-value	Adjusted P-value	Old P-value	Old Adjusted P-value	Odds Ratio	Combined Score	Genes	log Combined score
Steroid biosynthesis	2020-11-01	1.65823e-18	3.48228e-16	0	0	154.319	6317.95	SQLE;EBP;NSDHL;CYP51A1;DHCR24;MSMO1;DHCR7;HSD17B7;LSS;TM7SF2;FDFT1	3.80058
Terpenoid backbone biosynthesis	2022-07-01	3.99123e-10	2.79386e-08	0	0	57.4406	1243.11	FDPS;IDI1;MVK;HMGCS1;MVD;HMGCR;ACAT2	3.09451
PPAR signaling pathway	1974-10-01	6.0412e-10	3.17163e-08	0	0	19.5491	414.973	FADS2;CPT1A;HMGCS1;FABP5;SCD;DBI;ACSL4;PLIN2;ACSL3;PPARD	2.61802
Fatty acid biosynthesis	2018-04-01	1.34079e-05	0.00018771	0	0	34.5261	387.372	FASN;ACSL4;ACSL3;ACACA	2.58813
Epstein-Barr virus infection	16/202	1.54666e-11	1.62399e-09	0	0	11.1183	276.76	JUN;CDKN1A;TNFAIP3;ISG15;TYK2;TNF;ICAM1;NFKB2;NFKBIA;CXCL10;OAS1;OAS2;OAS3;IRF7;NFKBIE;IRF9	2.4421
Influenza A	13/172	2.38093e-09	9.99992e-08	0	0	10.3773	206.05	FDPS;TYK2;TNF;ICAM1;NFKBIA;IFIH1;CXCL10;OAS1;OAS2;OAS3;CCL5;IRF7;IRF9	2.31397
Biosynthesis of unsaturated fatty acids	2027-04-01	7.2494e-05	0.00072494	0	0	21.0064	200.233	FADS2;SCD;ELOVL6;FADS1	2.30154
Hepatitis C	12/157	8.83029e-09	3.0906e-07	0	0	10.444	193.685	NFKBIA;CXCL10;CDKN1A;OAS1;OAS2;OAS3;IRF7;TYK2;IFIT1;TNF;LDLR;IRF9	2.2871
Measles	11/139	2.61293e-08	6.85894e-07	0	0	10.7854	188.316	NFKBIA;IFIH1;JUN;OAS1;OAS2;OAS3;IRF7;TNFAIP3;TYK2;IRF9;BBC3	2.27489
Rheumatoid arthritis	1993-08-01	1.16473e-06	1.95334e-05	0	0	11.6159	158.708	IL11;JUN;FLT1;CCL5;CCL3;TNF;ICAM1;VEGFA	2.2006
TNF signaling pathway	9/112	4.40207e-07	9.24434e-06	0	0	10.8421	158.685	NFKBIA;CXCL10;JUN;CCL5;TNFAIP3;TRAF1;TNF;MMP9;ICAM1	2.20054
NOD-like receptor signaling pathway	12/181	4.3386e-08	1.01234e-06	0	0	8.94993	151.729	NFKBIA;JUN;OAS1;OAS2;OAS3;CCL5;IRF7;TXNIP;TNFAIP3;TYK2;TNF;IRF9	2.18107
Coronavirus disease	14/232	1.04333e-08	3.12999e-07	0	0	8.17932	150.322	JUN;RPS6;ISG15;TYK2;TNF;NFKBIA;IFIH1;CXCL10;OAS1;OAS2;OAS3;RPL26;IL6R;IRF9	2.17702
Toll-like receptor signaling pathway	8/104	2.72432e-06	4.08648e-05	0	0	10.2792	131.71	NFKBIA;CXCL10;JUN;CCL5;IRF7;CCL3;SPP1;TNF	2.11962
Adipocytokine signaling pathway	1969-06-01	2.48576e-05	0.000293068	0	0	11.622	123.22	NFKBIA;CPT1A;ACSL4;ACSL3;NFKBIE;TNF	2.09068
RIG-I-like receptor signaling pathway	1970-06-01	2.70005e-05	0.000293068	0	0	11.4398	120.343	IFIH1;NFKBIA;CXCL10;IRF7;ISG15;TNF	2.08042
Hepatitis B	10/162	1.15367e-06	1.95334e-05	0	0	8.19454	112.04	NFKBIA;IFIH1;EGR2;JUN;CDKN1A;EGR3;IRF7;TYK2;TNF;MMP9	2.04937
Ferroptosis	1941-04-01	0.000381743	0.00296911	0	0	13.0488	102.704	LPCAT3;ACSL4;ACSL3;SAT1	2.01159
Viral carcinogenesis	11/203	1.20921e-06	1.95334e-05	0	0	7.16693	97.6533	NFKBIA;JUN;EGR2;CDKN1A;EGR3;IRF7;TRAF1;IRF9;HDAC6;NFKB2;HDAC7	1.98969
Fatty acid degradation	1943-04-01	0.000459172	0.00344379	0	0	12.3784	95.1412	CPT1A;ACSL4;ACSL3;ACAT2	1.97837
C-type lectin receptor signaling pathway	7/104	2.79113e-05	0.000293068	0	0	8.84581	92.7614	NFKBIA;EGR2;JUN;EGR3;TNF;IRF9;NFKB2	1.96737
NF-kappa B signaling pathway	7/104	2.79113e-05	0.000293068	0	0	8.84581	92.7614	NFKBIA;EDARADD;TNFAIP3;TRAF1;TNF;ICAM1;NFKB2	1.96737
Cholesterol metabolism	1950-04-01	0.000818677	0.00537257	0	0	10.491	74.568	ABCA1;MYLIP;LIPG;LDLR	1.87255
IL-17 signaling pathway	1994-06-01	0.000142047	0.0013559	0	0	8.30976	73.6192	NFKBIA;CXCL10;JUN;TNFAIP3;TNF;MMP9	1.86699
Lipid and atherosclerosis	10/215	1.43475e-05	0.000188311	0	0	6.05959	67.5761	ABCA1;NFKBIA;JUN;CCL5;IRF7;CCL3;TNF;MMP9;LDLR;ICAM1	1.82979
Th17 cell differentiation	6/107	0.000288258	0.00232824	0	0	7.23542	58.9807	NFKBIA;JUN;IL1RAP;TYK2;NFKBIE;IL6R	1.77071
Cytosolic DNA-sensing pathway	1963-04-01	0.00194595	0.00996708	0	0	8.17404	51.0224	NFKBIA;CXCL10;CCL5;IRF7	1.70776
AMPK signaling pathway	6/120	0.000532748	0.00378247	0	0	6.40611	48.2858	SREBF1;CPT1A;SCD;FASN;HMGCR;ACACA	1.68382
Kaposi sarcoma-associated herpesvirus infection	8/193	0.000232064	0.00194934	0	0	5.31	44.4367	NFKBIA;JUN;CDKN1A;IRF7;TYK2;IRF9;ICAM1;VEGFA	1.64774
Osteoclast differentiation	6/127	0.000718526	0.00486743	0	0	6.03336	43.6714	NFKBIA;JUN;TYK2;TNF;IRF9;NFKB2	1.6402
Viral protein interaction with cytokine and cytokine receptor	5/100	0.00156012	0.00862174	0	0	6.37294	41.1883	CXCL10;CCL5;CCL3;TNF;IL6R	1.61477
Chagas disease	5/102	0.00170299	0.00916996	0	0	6.24091	39.7881	NFKBIA;JUN;CCL5;CCL3;TNF	1.59975
MAPK signaling pathway	10/294	0.000197244	0.00172589	0	0	4.35639	37.1647	JUN;FLT1;HGF;PDGFA;IL1RAP;PTPN7;TNF;DUSP6;NFKB2;VEGFA	1.57013
Fluid shear stress and atherosclerosis	6/139	0.00114943	0.00731455	0	0	5.48566	37.1296	JUN;PDGFA;TNF;MMP9;ICAM1;VEGFA	1.56972
Apoptosis	6/142	0.00128293	0.00748377	0	0	5.36383	35.7157	NFKBIA;JUN;TUBA1A;TRAF1;TNF;BBC3	1.55286
Human T-cell leukemia virus 1 infection	8/219	0.000540353	0.00378247	0	0	4.64953	34.9797	NFKBIA;FDPS;JUN;EGR2;CDKN1A;TNF;ICAM1;NFKB2	1.54382
Transcriptional misregulation in cancer	7/192	0.00121347	0.00744644	0	0	4.61739	31.0024	CDKN1A;FLT1;NFKBIZ;PDGFA;TRAF1;MMP9;DUSP6	1.4914
Pathways in cancer	14/531	0.000162852	0.00148691	0	0	3.39634	29.6252	JUN;CDKN1A;HGF;PDGFA;TRAF1;MMP9;NFKB2;CKS1B;BBC3;VEGFA;NFKBIA;IL6R;SKP1;PPARD	1.47166
Pathogenic Escherichia coli infection	7/197	0.00140704	0.00798591	0	0	4.49474	29.5136	CYFIP2;NFKBIA;CYTH2;JUN;TUBA1A;SEC24D;TNF	1.47002
Proteoglycans in cancer	7/205	0.00176606	0.00927183	0	0	4.31137	27.3298	CDKN1A;HGF;RPS6;PLAUR;TNF;MMP9;VEGFA	1.43664
Salmonella infection	8/249	0.00124107	0.00744644	0	0	4.06452	27.1989	CYFIP2;NFKBIA;CYTH2;JUN;TUBA1A;TNF;SKP1;RHOB	1.43455
