## supplementary table 1 for "High-fat diet promotes Acute Promyelocytic Leukemia through PPARδ-enhanced self-renewal of preleukemic progenitors"

### Sheet: brass2
X..chr1	start1	end1	chr2	start2	end2	id.name	brass_score	strand1	strand2	Sample ID	sample	svclass	bkdist	assembly_score	readpair.names	readpair.count	bal_trans	inv	occL	occH	copynumber_flag	range_blat	Brass.Notation	non.template	micro.homology	assembled.readnames	assembled.read.count	gene1	gene_id1	transcript_id1	strand1.1	end_phase1	region1	region_number1	total_region_count1	first.last1	gene2	gene_id2	transcript_id2	strand2.1	phase2	region2	region_number2	total_region_count2	first.last2	fusion_flag
10	28514361	28514366	10	28516788	28516793	21	7	+	+	SD1	MD5233d	deletion	2422	100	HX8_20904:3:1213:25144:54225,HX8_20904:3:2115:13372:63613,HX8_20904:3:2122:28605:48265,HX8_20904:3:2208:32004:13826,HX8_20904:3:2217:7141:51307,HX8_20904:3:2219:21339:63665,HX8_20904:3:2223:18680:12894	7	0	0	1	1	1	0	Chr.10 28514362(66)--CTGA--28516789(93) Chr.10 (score 100)	.	CTGA	HX8_20904:3:2211:6827:63314/1,HX8_20904:3:2224:23439:6161/2,HX8_20904:3:1224:21440:35080/2	3	Ptprk	Ptprk	ENSMUST00000166468.1	1	1	intron	13	32	_	Ptprk	Ptprk	ENSMUST00000166468.1	1	1	intron	13	32	_	460
10	70340539	70340542	10	70345106	70345109	31	25	+	+	SD2	MD5234a	deletion	4564	99	HX3_21086:7:1105:30726:49443,HX3_21086:7:1105:5842:61784,HX3_21086:7:1109:9780:64738,HX3_21086:7:1112:28686:46578,HX3_21086:7:1121:32593:54471,HX3_21086:7:1124:16884:6126,HX3_21086:7:1205:14894:70469,HX3_21086:7:1210:14357:51887,HX3_21086:7:1212:6066:33656,HX3_21086:7:1222:5051:4684,HX3_21086:7:2102:3873:65546,HX3_21086:7:2109:28432:57530,HX3_21086:7:2109:3660:23302,HX3_21086:7:2114:17310:18291,H…	25	0	0	1	1	1	0	Chr.10 70340540(42)--TC--70345107(09) Chr.10 (score 99)	.	TC	HX3_21086:7:1121:32593:54471/1,HX3_21086:7:1105:5842:61784/2,HX3_21086:7:1105:30726:49443/1,HX3_21086:7:2104:23186:6987/2,HX3_21086:7:1109:9780:64738/2,HX3_21086:7:1222:5051:4684/2,HX3_21086:7:1217:25956:2012/2,HX3_21086:7:2124:12479:67902/1,HX3_21086:7:2109:3660:23302/2	9	_	_	_	_	_	_	_	_	_	_	_	_	_	_	_	_	_	_	0
15	3615550	3615553	15	3627743	3627746	105	5	+	+	SD2	MD5234a	deletion	12190	100	HX3_21086:7:1221:19715:18801,HX3_21086:7:1224:24880:7638,HX3_21086:7:2203:7415:71330,HX3_21086:7:2204:30898:72244,HX3_21086:7:2214:22404:3454	5	0	0	1	1	1	0	Chr.15 3615551(53)--CT--3627744(46) Chr.15 (score 100)	.	CT	HX3_21086:7:2222:14448:40231/2,HX3_21086:7:2204:30898:72244/2,HX3_21086:7:2221:19035:46068/1,HX3_21086:7:2214:22404:3454/2,HX3_21086:7:1224:24880:7638/1,HX3_21086:7:1204:9820:56264/2,HX3_21086:7:2222:14468:40231/2	7	_	_	_	_	_	_	_	_	_	_	_	_	_	_	_	_	_	_	0
4	145724017	145724038	4	146741590	146741611	207	11	+	+	SD2	MD5234a	deletion	1017552	73	HX3_21086:7:1124:16934:30088,HX3_21086:7:1205:17097:7937,HX3_21086:7:1206:20263:19680,HX3_21086:7:1212:4269:39370,HX3_21086:7:1213:2301:38526,HX3_21086:7:1215:2706:24462,HX3_21086:7:2110:15473:62013,HX3_21086:7:2119:13606:65072,HX3_21086:7:2208:4219:49373,HX3_21086:7:2215:12672:46894,HX3_21086:7:2216:24759:72262	11	0	0	1	1	1	0	Chr.4 145724018(38)--ACACACACACACACACACAC--146741591(611) Chr.4 (score 73)	.	ACACACACACACACACACAC	HX3_21086:7:2221:8542:20506/1,HX3_21086:7:2115:5731:49144/2,HX3_21086:7:1124:11454:71998/2,HX3_21086:7:1209:10450:44450/2,HX3_21086:7:1123:23003:61907/1,HX3_21086:7:1209:9891:25763/2,HX3_21086:7:2208:25662:33076/1,HX3_21086:7:2120:3468:42833/1,HX3_21086:7:2102:14113:56387/1,HX3_21086:7:2211:23409:30861/1,HX3_21086:7:1218:18426:60729/2,HX3_21086:7:2219:23409:28716/1,HX3_21086:7:2115:14062:27538/1,…	37	_	_	_	_	_	_	_	_	_	Gm26573	Gm26573	ENSMUST00000181199.1	-1	_	UTRintron	2	4	_	0
12	66322111	66322116	12	66324567	66324572	98	7	+	+	SD2	MD5234c	deletion	2451	100	HX3_21086:8:1202:12185:17043,HX3_21086:8:1208:18873:4790,HX3_21086:8:2107:20050:55491,HX3_21086:8:2111:7507:16533,HX3_21086:8:2217:4056:22721,HX3_21086:8:2220:4939:64474,HX3_21086:8:2224:4868:42306	7	0	0	1	1	1	0	Chr.12 66322112(16)--AAAG--66324568(72) Chr.12 (score 100)	.	AAAG	HX3_21086:8:2208:14570:14951/2,HX3_21086:8:1208:18873:4790/2,HX3_21086:8:2121:15767:42763/2,HX3_21086:8:1219:24667:11875/2	4	_	_	_	_	_	_	_	_	_	_	_	_	_	_	_	_	_	_	0
5	25351266	25351267	5	25353298	25353299	290	4	+	+	SD2	MD5234c	deletion	2031	100	HX3_21086:8:1104:14834:6161,HX3_21086:8:1108:17919:49338,HX3_21086:8:2208:7994:28593,HX3_21086:8:2212:25692:57987	4	0	0	2	1	1	0	Chr.5 25351267] GCTCTTTCACTTTTGTGACGATCTGTGCCACAAGAGAAGAGTCGCAGCAGTCTGAGGAAGGCA [25353299 Chr.5 (score 100)	GCTCTTTCACTTTTGTGACGATCTGTGCCACAAGAGAAGAGTCGCAGCAGTCTGAGGAAGGCA	.	HX3_21086:8:1205:13859:5141/1,HX3_21086:8:1215:32583:1397/1,HX3_21086:8:1209:2037:4561/1,HX3_21086:8:2219:12895:33498/1,HX3_21086:8:2201:7324:42728/2,HX3_21086:8:1218:16508:19856/2,HX3_21086:8:2109:28980:12103/2,HX3_21086:8:2105:6238:57934/1,HX3_21086:8:2201:14265:58479/1,HX3_21086:8:1124:3214:65564/2,HX3_21086:8:1221:18030:59165/2,HX3_21086:8:2224:25946:50937/2,HX3_21086:8:1110:11951:11787/1|HX3…	13	Kmt2c	Kmt2c	ENSMUST00000045291.13	-1	1	intron	22	59	_	Kmt2c	Kmt2c	ENSMUST00000045291.13	-1	0	exon	21	59	last_base	720
12	3247918	3247921	12	3250739	3250742	24	19	-	-	SD2	MD5234d	tandem-duplication	2818	99	HX3_21360:5:1104:11860:32830,HX3_21360:5:1104:17269:27257,HX3_21360:5:1105:19613:71049,HX3_21360:5:1106:11099:64914,HX3_21360:5:1117:1590:33146,HX3_21360:5:1206:3569:12806,HX3_21360:5:1208:7973:64105,HX3_21360:5:1211:8115:54612,HX3_21360:5:1214:22303:60694,HX3_21360:5:1215:26321:27925,HX3_21360:5:2101:24363:28470,HX3_21360:5:2106:26159:22018,HX3_21360:5:2106:4340:4227,HX3_21360:5:2117:27123:50058…	19	0	0	1	1	1	0	Chr.12- 3247921(19)--GC--3250742(40) Chr.12- (score 99)	.	GC	HX3_21360:5:1216:18842:38631/2,HX3_21360:5:1114:28828:10117/1,HX3_21360:5:2215:24312:45611/2,HX3_21360:5:2212:29802:18344/1,HX3_21360:5:1214:22303:60694/2,HX3_21360:5:1215:26321:27925/1,HX3_21360:5:1217:28452:45365/2,HX3_21360:5:2219:26737:55016/1,HX3_21360:5:2117:27123:50058/1,HX3_21360:5:2204:30523:55455/2,HX3_21360:5:1104:28310:34746/2,HX3_21360:5:2219:30107:11066/2	12	Rab10	Rab10	ENSMUST00000021001.8	-1	_	3UTRexon	6	6	_	Rab10	Rab10	ENSMUST00000021001.8	-1	0	intron	5	6	_	600
4	26620736	26620737	4	26630649	26630650	172	17	+	+	SD2	MD5234f	deletion	9912	100	HX3_21360:7:1109:28189:47509,HX3_21360:7:1110:20760:14846,HX3_21360:7:1110:5294:45013,HX3_21360:7:1112:10044:61503,HX3_21360:7:1122:24008:13052,HX3_21360:7:1123:26271:66302,HX3_21360:7:1124:1803:17131,HX3_21360:7:1202:1397:67375,HX3_21360:7:1214:7963:51394,HX3_21360:7:1217:11089:9062,HX3_21360:7:1220:13971:69432,HX3_21360:7:2103:28940:38544,HX3_21360:7:2122:14925:19012,HX3_21360:7:2201:26037:2606…	17	0	0	1	1	1	0	Chr.4 26620737] CTTTACAACACT [26630650 Chr.4 (score 100)	CTTTACAACACT	.	HX3_21360:7:2104:5477:65757/2,HX3_21360:7:2102:16610:29384/1,HX3_21360:7:1220:13971:69432/2,HX3_21360:7:1202:1397:67375/1,HX3_21360:7:2207:17665:12578/2,HX3_21360:7:2221:15960:4737/1,HX3_21360:7:2221:15950:4684/1,HX3_21360:7:1212:1884:39915/2,HX3_21360:7:2207:17066:13580/2,HX3_21360:7:1101:23104:42569/1,HX3_21360:7:2104:5619:65863/2,HX3_21360:7:2207:17675:12560/2,HX3_21360:7:1217:11089:9062/2,HX3…	28	_	_	_	_	_	_	_	_	_	_	_	_	_	_	_	_	_	_	0
6	62736464	62736467	9	37442797	37442800	195	6	+	-	SD2	MD5234f	translocation	-1	99	HX3_21360:7:1205:2991:15426,HX3_21360:7:1209:26149:70803,HX3_21360:7:1210:28422:12718,HX3_21360:7:1215:7710:51131,HX3_21360:7:1217:5731:63982,HX3_21360:7:2222:27762:40407	6	0	0	1	1	0	0	Chr.6 62736465(67)--CC--37442800(798) Chr.9- (score 99)	.	CC	HX3_21360:7:2215:30360:34852/2,HX3_21360:7:1210:10541:63982/2,HX3_21360:7:2222:27762:40407/2,HX3_21360:7:2212:18720:5194/2,HX3_21360:7:1211:22150:9519/2,HX3_21360:7:1121:8897:17395/1,HX3_21360:7:1121:9973:17113/1,HX3_21360:7:2122:24129:11963/2,HX3_21360:7:1108:28848:47035/2,HX3_21360:7:2224:6340:59516/1,HX3_21360:7:1209:26149:70803/2,HX3_21360:7:1217:5731:63982/1,HX3_21360:7:1105:27093:23987/1	13	_	_	_	_	_	_	_	_	_	_	_	_	_	_	_	_	_	_	0
X	17869881	17869886	X	17886604	17886609	147	17	+	+	HFD1	MD5235c	deletion	16718	84	HX3_21085:2:1114:4056:38086,HX3_21085:2:1123:26382:38930,HX3_21085:2:1124:27478:26730,HX3_21085:2:1202:29021:52994,HX3_21085:2:1218:14042:55596,HX3_21085:2:1218:26839:37401,HX3_21085:2:1220:10318:13597,HX3_21085:2:1223:11322:66777,HX3_21085:2:1223:3457:38737,HX3_21085:2:2103:16741:67480,HX3_21085:2:2103:4980:2522,HX3_21085:2:2106:21684:44925,HX3_21085:2:2206:17817:46419,HX3_21085:2:2208:21237:379…	17	0	0	1	1	1	0	Chr.X 17869882(86)--CTTG--17886605(09) Chr.X (score 84)	.	CTTG	HX3_21085:2:2204:26017:3243/2,HX3_21085:2:2213:12205:17324/1,HX3_21085:2:1218:26839:37401/1,HX3_21085:2:2124:8785:55385/1	4	_	_	_	_	_	_	_	_	_	_	_	_	_	_	_	_	_	_	0
8	99715895	99715896	8	99718456	99718457	150	15	+	+	HFD1	MD5235f	deletion	2560	62	HX3_21085:5:1107:8704:4016,HX3_21085:5:1115:11403:8025,HX3_21085:5:1116:13007:17307,HX3_21085:5:1208:22506:8904,HX3_21085:5:1209:5954:48863,HX3_21085:5:1212:15493:6636,HX3_21085:5:1221:7984:8534,HX3_21085:5:2102:22871:63015,HX3_21085:5:2103:18680:52414,HX3_21085:5:2104:24373:54084,HX3_21085:5:2111:29782:1116,HX3_21085:5:2113:5619:8306,HX3_21085:5:2120:6715:24690,HX3_21085:5:2123:21481:65388,HX3_2…	15	0	0	1	1	1	0	Chr.8 99715896] GTTTGGTATATTTCAACAGTAGGCATTTACTATTGAGTAATAGACAATTATAGACTTATTTAATAATATATATTATATGTATTAGTAAGTTTTTATCATTGTAAATCTTTTAAAAGTTCTTTTCTCCTTTCAGTTTTAATCTTAAAATACTTTCTTGACTGATTATGTTCTTTCTTTCATTTGCCCTGGTATCTAACTTATTTTCTGAACTCTTTGAAAAAATAA [99718457 Chr.8 (score 62)	GTTTGGTATATTTCAACAGTAGGCATTTACTATTGAGTAATAGACAATTATAGACTTATTTAATAATATATATTATATGTATTAGTAAGTTTTTATCATTGTAAATCTTTTAAAAGTTCTTTTCTCCTTTCAGTTTTAATCTTAAAATACTTTCTTGACTGATTATGTTCTTTCTTTCATTTGCCCTGGTATCTAACTTATTTTCTGAACTCTTTGAAAAAATAA	.	HX3_21085:5:2122:3701:53328/1,HX3_21085:5:1107:8704:4016/2,HX3_21085:5:1115:11403:8025/2,HX3_21085:5:1208:10267:13369/1,HX3_21085:5:2110:30208:51465/1,HX3_21085:5:1209:5954:48863/2,HX3_21085:5:2220:14752:18080/2,HX3_21085:5:1107:11992:43255/1,HX3_21085:5:2220:24048:28066/1,HX3_21085:5:2122:3528:53697/1,HX3_21085:5:2118:23216:57706/1,HX3_21085:5:1201:2027:25605/2,HX3_21085:5:1116:13007:17307/1,HX3…	19	A330008L17Rik	A330008L17Rik	ENSMUST00000153366.1	1	_	UTRintron	4	5	_	A330008L17Rik	A330008L17Rik	ENSMUST00000153366.1	1	_	UTRintron	4	5	_	100
14	53563505	53563506	X	9487371	9487372	66	5	+	-	SD1	MD5233d	translocation	-1	79	HX8_20904:3:1104:29000:49162,HX8_20904:3:1105:10957:64281,HX8_20904:3:1105:19187:21649,HX8_20904:3:1107:14976:45540,HX8_20904:3:2113:29620:21719	5	0	0	1	1	0	0	Chr.14 53563506] TTTGGGGGACACCCTGCCTTTTTCTCTCTGGCCCCTACAGCAGAAGTTA [9487372 Chr.X- (score 79)	TTTGGGGGACACCCTGCCTTTTTCTCTCTGGCCCCTACAGCAGAAGTTA	.	HX8_20904:3:2102:2148:25956/2,HX8_20904:3:2215:30665:48318/1,HX8_20904:3:1224:22972:36539/1,HX8_20904:3:1116:1681:46560/2,HX8_20904:3:1111:27976:67498/2,HX8_20904:3:1214:1945:32285/1,HX8_20904:3:1105:15280:59253/1,HX8_20904:3:1223:18061:14213/1,HX8_20904:3:1215:8714:21508/1,HX8_20904:3:2215:3112:44820/1,HX8_20904:3:2210:19695:12121/1,HX8_20904:3:2204:30543:37313/2,HX8_20904:3:1215:8948:21421/1,HX…	25	_	_	_	_	_	_	_	_	_	Cybb	Cybb	ENSMUST00000170885.1	-1	_	5UTRintron	1	5	_	0
14	53563505	53563506	X	9487371	9487372	56	4	+	-	SD2	MD5234d	translocation	-1	79	HX3_21360:5:1106:12956:50410,HX3_21360:5:2106:27417:37594,HX3_21360:5:2120:29944:36838,HX3_21360:5:2204:2067:54260	4	57	0	1	2	1	0	Chr.14 53563506] TTTGGGGGACACCCTGCCTTTTTCTCTCTGGCCCCTACAGCAGAAGTTA [9487372 Chr.X- (score 79)	TTTGGGGGACACCCTGCCTTTTTCTCTCTGGCCCCTACAGCAGAAGTTA	.	HX3_21360:5:2202:12368:10152/1,HX3_21360:5:2206:4645:31828/2,HX3_21360:5:2123:20923:57319/1,HX3_21360:5:1113:23389:14723/2,HX3_21360:5:2218:18771:10978/2,HX3_21360:5:1203:18649:30386/1,HX3_21360:5:1221:6735:17588/2,HX3_21360:5:1119:13677:17342/1,HX3_21360:5:2221:13941:57460/1,HX3_21360:5:1206:11119:41427/2,HX3_21360:5:1118:9902:59604/2,HX3_21360:5:2217:29234:50164/1,HX3_21360:5:1211:21420:65388/2…	33	_	_	_	_	_	_	_	_	_	Cybb	Cybb	ENSMUST00000170885.1	-1	_	5UTRintron	1	5	_	0
3	104810401	104810402	5	25351132	25351133	107	4	+	+	SD2	MD5234d	translocation	-1	100	HX3_21360:5:1102:9475:31054,HX3_21360:5:2109:17837:64808,HX3_21360:5:2213:9283:37366,HX3_21360:5:2221:22201:12455	4	0	0	1	1	0	0	Chr.3 104810402] TTATTTTA [25351133 Chr.5 (score 100)	TTATTTTA	.	HX3_21360:5:1223:29965:22739/2,HX3_21360:5:1211:28412:69379/2,HX3_21360:5:2122:7476:18379/1,HX3_21360:5:2113:20811:63103/2,HX3_21360:5:2119:23348:46789/2|HX3_21360:8:2208:10257:68588/2,HX3_21360:8:1221:5781:8376/1,HX3_21360:8:1202:23652:16621/1,HX3_21360:8:2102:3569:23108/1,HX3_21360:8:1221:2077:7585/1,HX3_21360:8:2217:7679:54700/1,HX3_21360:8:1212:21176:34764/1,HX3_21360:8:1221:5802:8411/1	12	Mov10	Mov10	ENSMUST00000166979.7	-1	2	intron	2	21	_	Kmt2c	Kmt2c	ENSMUST00000045291.13	-1	2	exon	23	59	_	740
3	104810401	104810402	5	25351132	25351133	163	4	+	+	SD2	MD5234f	translocation	-1	98	HX3_21360:7:1108:27610:64228,HX3_21360:7:1216:19319:73106,HX3_21360:7:2214:32603:5511,HX3_21360:7:2215:30685:55877	4	0	0	1	1	0	0	Chr.3 104810402] TTATTTTA [25351133 Chr.5 (score 98)	TTATTTTA	.	HX3_21360:7:1210:7831:43888/2	1	Mov10	Mov10	ENSMUST00000166979.7	-1	2	intron	2	21	_	Kmt2c	Kmt2c	ENSMUST00000045291.13	-1	2	exon	23	59	_	740
3	104810401	104810402	5	25351132	25351133	122	5	+	+	HFD2	MD5236a	translocation	-1	99	HX3_21085:7:1101:23977:28189,HX3_21085:7:1119:21866:37295,HX3_21085:7:1210:24018:67392,HX3_21085:7:2113:18243:64386,HX3_21085:7:2124:27417:70715	5	0	0	1	1	0	0	Chr.3 104810402] TTATTTTA [25351133 Chr.5 (score 99)	TTATTTTA	.	HX3_21085:7:2214:6208:66988/1,HX3_21085:7:1103:16204:19329/1,HX3_21085:7:2208:21521:26431/2,HX3_21085:7:2216:5984:5493/2,HX3_21085:7:1212:14286:46701/2,HX3_21085:7:1119:31842:44626/2|HX9_20642:8:1203:14580:14793/2,HX9_20642:8:1201:25601:13949/1,HX9_20642:8:1206:15524:30422/1,HX9_20642:8:2108:11099:45751/1,HX9_20642:8:1110:20730:38737/1	10	Mov10	Mov10	ENSMUST00000166979.7	-1	2	intron	2	21	_	Kmt2c	Kmt2c	ENSMUST00000045291.13	-1	0	exon	23	59	_	740
3	104810401	104810402	5	25351132	25351133	260	4	+	+	SD2	MD5234c	translocation	-1	100	HX3_21086:8:1101:16620:5774,HX3_21086:8:1111:21481:57829,HX3_21086:8:1114:22282:12595,HX3_21086:8:2215:30198:49619	4	0	0	1	2	0	0	Chr.3 104810402] TTATTTTA [25351133 Chr.5 (score 100)	TTATTTTA	.	HX3_21086:8:1205:13859:5141/1,HX3_21086:8:2212:25692:57987/1,HX3_21086:8:2208:7994:28593/1,HX3_21086:8:1104:14834:6161/1,HX3_21086:8:2109:3549:58796/1,HX3_21086:8:1108:17919:49338/2	6	Mov10	Mov10	ENSMUST00000166979.7	-1	2	intron	2	21	_	Kmt2c	Kmt2c	ENSMUST00000045291.13	-1	0	exon	23	59	_	740
