## supplementary table 2 for "High-fat diet promotes Acute Promyelocytic Leukemia through PPARδ-enhanced self-renewal of preleukemic progenitors"

### Sheet: KDM6A_copies_20200212
#KDM6A: chrX:18162575-18279936\
#from call.cns files that give the copy number \
Sample	chr	start	end	copies
PR_KI_1_T	X	12894848	20637490	0
PR_KI_2_T	X	18163057	21118505	0
PR_KI_3_T	X	17223156	20645072	0
PR_KI_4_T	X	18146498	21362132	0
PR_KI_5_T	X	17571260	18199241	0
PR_KI_5_T	X	18199151	18208819	1
PR_KI_5_T	X	18216876	19147030	0
Sample125	X	17572075	20240270	0
Sample131	X	14810924	20648186	0
Sample135	X	18147238	18423749	0
Sample142	X	16680751	20291472	0
Sample905	X	13204338	18461322	0
SampleUb1	X	13288739	20377332	0
SampleUb2	X	16639011	20694175	0
